# Global Footprint of the Multidrug Resistance Island Ec17R and Resistance Gene Co-Occurrence in Pathogenic *Escherichia coli* Isolates

**DOI:** 10.1101/2025.10.10.681733

**Authors:** Elijah R. Bring Horvath, O’Connor J. Matthews, William J. Brazelton, Edgar J. Hernandez, Hillary Crandall, Sara M. Lenherr, Jaclyn M. Winter, Matthew A. Mulvey

**Affiliations:** Department of Pharmacology and Toxicology, University of Utah, Salt Lake City, Utah, 84112; School of Biological Sciences, University of Utah, Salt Lake City, Utah, 84112; Henry Eyring Center for Cell and Genome Science, University of Utah, Salt Lake City, Utah, 84112; Department of Biomedical Informatics, University of Utah, Salt Lake City, Utah, 84112; Department of Pediatrics, University of Utah, Salt Lake City, Utah, 84112; Department of Surgery, Genitourinary Injury and Reconstructive Urology, University of Utah, Salt Lake City, Utah, 84112

**Keywords:** antibiotic resistance, Bayesian nets, uropathogenic, UTI, ExPEC

## Abstract

Multidrug resistant (MDR) bacterial pathogens are a major threat to global health, limiting treatment options for common infections. Extraintestinal Pathogenic *Escherichia coli* (ExPEC), a leading cause of bloodstream and urinary tract infections (UTIs), are often resistant to one or more antibiotic classes. Previously, we identified a clonal group of ExPEC strains (P1A) that persisted over a 5-year period from 2012 to 2016 within a female patient who suffered from frequent recurrent UTIs. A subset of these isolates carried a plasmid-borne MDR island (Ec17R) harboring 17 resistance genes. Sampling of fecal and urine samples in 2019 indicated that the patient remained colonized with the P1A lineage, including Ec17R-positive strains, over 7 years after collection of the first P1A isolates in 2012. Highlighting the public health relevance and mobility of Ec17R, we found that Ec17R-like islands are globally distributed across diverse bacterial species from various environmental, agricultural, and clinical sources, including multiple ExPEC isolates from local pediatric patients. By applying clustering approaches and Bayesian network modeling to 267 pediatric ExPEC isolates, we found that functionally distinct classes of resistance genes (including several heavy metal resistance genes) have a high probability of co-occurrence, possibly reflecting carriage within MDR islands like Ec17R. Finally, we observed that strains within the P1A lineage are recalcitrant to antibiotics for which they have no known resistance mechanisms, suggesting that these pathogens have means beyond their formidable array of resistance genes to survive within a host for years despite the administration of numerous, robust antimicrobial treatments.

**SIGNIFICANCE:** Multidrug resistance (MDR) in bacteria is a growing global health crisis that compromises our ability to treat routine infections. In this study, we investigated a clonal lineage of pathogenic *Escherichia coli* that persisted for many years in a patient with recurrent urinary tract infections. A subset of the *E. coli* strains carried by this patient possessed a large genomic island encoding resistance to multiple antibiotic classes. This MDR island is globally distributed across diverse bacterial species and niches, from clinical samples to agricultural and environmental reservoirs. Using probabilistic modeling of nearly 300 clinical isolates, we identified networks of resistance gene co-occurrence that link antibiotic and heavy metal resistance, suggesting the potential for environmental pollutants to contribute to MDR dissemination. Notably, patient-derived isolates also survived certain clinically relevant antibiotic treatments despite lacking known resistance mechanisms, highlighting tolerance and persistence as important, often overlooked drivers of therapeutic failure.
