## Supplementary material for "Global Footprint of the Multidrug Resistance Island Ec17R and Resistance Gene Co-Occurrence in Pathogenic *Escherichia coli* Isolates": Table S1: Strains containing Ec17R-like MDR islands, with associated information on sources, regions of isolation, host organisms, and collection date

### Sheet: Table_S1
Table S1: Strains containing Ec17R-like MDR islands, with associated information on sources, regions of isolation, host organisms, and collection dates.
accession	organism	isolation_source	host	region	collection date
CP014498	Escherichia coli	Clinical specimen	Homo sapiens		2004
CP135698	Escherichia coli	not_specified		Japan	2005
AP041807	Escherichia coli O166:H15	Clinical specimen	Homo sapiens	Japan	2006
AP026480	Escherichia coli	not_specified		Japan	2006
CP135692	Escherichia coli	not_specified		Japan	2006
AP026477	Escherichia coli	not_specified		Japan	2006
MK295830	Escherichia coli O25b:H4-ST131	blood	Homo sapiens	Israel	2007
CP058898	Escherichia coli	urine	Homo sapiens	Australia: Queensland	2007
CP059333	Escherichia coli	urine	Homo sapiens	Australia: New South Wales	2007
CP095541	Escherichia coli	blood	Homo sapiens	USA	2009
MK295824	Escherichia coli O25b:H4-ST131	blood	Homo sapiens	Israel	2009
CP023827	Escherichia coli	feces	Homo sapiens	Sweden	2009
LC846569	Klebsiella pneumoniae	pus	Homo sapiens	Japan:Hiroshima	2009
AP040925	Escherichia coli	Urine		Japan:Hiroshima	2009
LC846573	Escherichia coli	urine	Homo sapiens	Japan:Hiroshima	2009
LC846577	Escherichia coli	urine	Homo sapiens	Japan:Hiroshima	2009
LC846578	Klebsiella pneumoniae	urine	Homo sapiens	Japan:Hiroshima	2010
CP015140	Escherichia coli	Clinical specimen	Homo sapiens	Thailand: Bangkok	2012
CP007636	Vibrio cholerae	Clinical specimen	Homo sapiens	Haiti	2012
CP157163	Escherichia coli	Cow	Bos taurus	USA	2012
CP091672	Escherichia coli	freshwater		Japan	2012
CP030308	Klebsiella pneumoniae	Human, NOS	Homo sapiens	China: Chongqing	2012
CP035468	Escherichia coli	urine	Homo sapiens	USA:Utah	2012
CP023816	Escherichia coli	Wild bird	wild bird	Germany	2012
CP135654	Escherichia coli	not_specified		Japan	2012
CP135657	Escherichia coli	not_specified		Japan	2012
CP018982	Escherichia coli	Clinical specimen	Homo sapiens	Canada: Toronto	2013
CP018998	Escherichia coli	Clinical specimen	Homo sapiens	China: Beijing	2013
CP019009	Escherichia coli	Clinical specimen	Homo sapiens	USA: Lafayette	2013
CP157136	Escherichia coli	Cow	Bos taurus	USA	2013
CP054326	Escherichia coli	feces	Homo sapiens	USA: California	2013
CP142527', 'JAXQRR010000000', 'JAXQRR010000001-JAXQRR010000086	Escherichia coli	pig	swine	China:Hubei	2013
CP142577', 'JAXRGY010000000', 'JAXRGY010000001-JAXRGY010000240	Escherichia coli	pig	swine	China:Hubei	2013
CP035478	Escherichia coli	urine	Homo sapiens	USA:Utah	2013
CP015160	Escherichia coli	Clinical specimen	Homo sapiens	USA	2014
CP184004	Escherichia coli	Clinical specimen	Homo sapiens	Japan	2014
CP010138	Escherichia coli	Dog	dog		2014
CP010149	Escherichia coli	Dog	dog		2014
CP010150	Escherichia coli	Dog	dog		2014
CP090613	Escherichia coli	pig	pig	China:Nanjing	2014
CP142582', 'JAXRGA010000000', 'JAXRGA010000001-JAXRGA010000619	Escherichia coli	pig	swine	China:Hebei	2014
CP153856	Klebsiella pneumoniae	urine	Homo sapiens	Norway	2014
CP184104	Escherichia coli	Clinical specimen	Homo sapiens	Russia	2015
CP184046	Escherichia coli	Clinical specimen	Homo sapiens	Italy	2015
CP184052	Escherichia coli	Clinical specimen	Homo sapiens	Egypt	2015
CP184097	Escherichia coli	Clinical specimen	Homo sapiens	Russia	2015
CP184099	Escherichia coli	Clinical specimen	Homo sapiens	Russia	2015
CP054458	Escherichia coli	feces	Homo sapiens	USA: California	2015
MK295829	Escherichia coli O25b:H4-ST131	feces, dog	Dog	Israel	2015
CP035721	Escherichia coli	urine	Homo sapiens	USA:Utah	2015
CP035517	Escherichia coli	urine	Homo sapiens	USA:Utah	2015
MK295819	Escherichia coli O25b:H4-ST131	urine	Homo sapiens	Israel	2015
MK295827	Escherichia coli O25b:H4-ST131	urine	Homo sapiens	Israel	2015
CP067300	Escherichia coli	Wastewater, NOS		Switzerland: Basel	2015
ON324203	Escherichia coli	not_specified		China: Henan	2015
AP026519	Escherichia coli	animal		Japan	2016
CP088453	Escherichia coli	blood	Homo sapiens	South Korea	2016
CP088647	Escherichia coli	blood	Homo sapiens	South Korea	2016
CP088579	Escherichia coli	blood	Homo sapiens	South Korea	2016
CP088373	Escherichia coli	blood	Homo sapiens	South Korea	2016
CP088543	Escherichia coli	blood	Homo sapiens	South Korea	2016
CP088434	Escherichia coli	blood	Homo sapiens	South Korea	2016
CP088796	Escherichia coli	blood	Homo sapiens	South Korea	2016
CP088784	Escherichia coli	blood	Homo sapiens	South Korea	2016
CP088409	Escherichia coli	blood	Homo sapiens	South Korea	2016
CP088510	Escherichia coli	blood	Homo sapiens	South Korea	2016
CP088377	Escherichia coli	blood	Homo sapiens	South Korea	2016
CP088838	Escherichia coli	blood	Homo sapiens	South Korea	2016
CP088888	Escherichia coli	blood	Homo sapiens	South Korea	2016
CP088644	Escherichia coli	blood	Homo sapiens	South Korea	2016
CP088893	Escherichia coli	blood	Homo sapiens	South Korea	2016
CP088546	Escherichia coli	blood	Homo sapiens	South Korea	2016
CP088527	Escherichia coli	blood	Homo sapiens	South Korea	2016
CP088561	Escherichia coli	blood	Homo sapiens	South Korea	2016
CP088552	Escherichia coli	blood	Homo sapiens	South Korea	2016
CP088638	Escherichia coli	blood	Homo sapiens	South Korea	2016
CP088780	Escherichia coli	blood	Homo sapiens	South Korea	2016
CP088667	Escherichia coli	blood	Homo sapiens	South Korea	2016
CP088724	Escherichia coli	blood	Homo sapiens	South Korea	2016
CP088380	Escherichia coli	blood	Homo sapiens	South Korea	2016
CP088676	Escherichia coli	blood	Homo sapiens	South Korea	2016
CP088853	Escherichia coli	blood	Homo sapiens	South Korea	2016
CP088841	Escherichia coli	blood	Homo sapiens	South Korea	2016
CP088873	Escherichia coli	blood	Homo sapiens	South Korea: Seoul	2016
CP088404	Escherichia coli	blood	Homo sapiens	South Korea	2016
CP088886	Escherichia coli	blood	Homo sapiens	South Korea	2016
CP088575	Escherichia coli	blood	Homo sapiens	South Korea	2016
CP088735	Escherichia coli	blood	Homo sapiens	South Korea	2016
CP088594	Escherichia coli	blood	Homo sapiens	South Korea	2016
CP088749	Escherichia coli	blood	Homo sapiens	South Korea	2016
CP088819	Escherichia coli	blood	Homo sapiens	South Korea	2016
CP088803	Escherichia coli	blood	Homo sapiens	South Korea	2016
CP088554	Escherichia coli	blood	Homo sapiens	South Korea	2016
CP088572	Escherichia coli	blood	Homo sapiens	South Korea	2016
MK295817	Escherichia coli O25b:H4-ST131	blood	Homo sapiens	Israel	2016
CP088659	Escherichia coli	blood	Homo sapiens	South Korea	2016
CP088599	Escherichia coli	blood	Homo sapiens	South Korea	2016
CP088716	Escherichia coli	blood	Homo sapiens	South Korea	2016
CP088688	Escherichia coli	blood	Homo sapiens	South Korea	2016
CP088606	Escherichia coli	blood	Homo sapiens	South Korea	2016
CP088391	Escherichia coli	blood	Homo sapiens	South Korea	2016
CP088581	Escherichia coli	blood	Homo sapiens	South Korea	2016
CP135226	Escherichia coli	Clinical specimen	Homo sapiens	Canada	2016
AP026795	Escherichia coli	Clinical specimen	Homo sapiens	Cambodia	2016
AP026789	Escherichia coli	Clinical specimen	Homo sapiens	Cambodia	2016
CP059131	Escherichia coli	Clinical specimen	Homo sapiens	Ghana	2016
CP135220	Escherichia coli	Clinical specimen	Homo sapiens	Canada	2016
CP135234	Escherichia coli	Clinical specimen	Homo sapiens	Canada	2016
CP095138	Escherichia coli	Wound culture	Homo sapiens	Ghana: Asante Akyem District	2016
CP153000	Klebsiella pneumoniae	blood	Homo sapiens	Norway	2017
CP088827	Escherichia coli	blood	Homo sapiens	South Korea	2017
CP088462	Escherichia coli	blood	Homo sapiens	South Korea	2017
CP088349	Escherichia coli	blood	Homo sapiens	South Korea	2017
CP088834	Escherichia coli	blood	Homo sapiens	South Korea	2017
CP088623	Escherichia coli	blood	Homo sapiens	South Korea	2017
CP088345	Escherichia coli	blood	Homo sapiens	South Korea	2017
CP088464	Escherichia coli	blood	Homo sapiens	South Korea	2017
CP088364	Escherichia coli	blood	Homo sapiens	South Korea	2017
CP088484	Escherichia coli	blood	Homo sapiens	South Korea	2017
CP088693	Escherichia coli	blood	Homo sapiens	South Korea	2017
CP088830	Escherichia coli	blood	Homo sapiens	South Korea	2017
CP088353	Escherichia coli	blood	Homo sapiens	South Korea	2017
CP088633	Escherichia coli	blood	Homo sapiens	South Korea	2017
CP088480	Escherichia coli	blood	Homo sapiens	South Korea	2017
CP088615	Escherichia coli	blood	Homo sapiens	South Korea	2017
CP088889	Escherichia coli	blood	Homo sapiens	South Korea	2017
CP088711	Escherichia coli	blood	Homo sapiens	South Korea	2017
CP088699	Escherichia coli	blood	Homo sapiens	South Korea	2017
CP088884	Escherichia coli	blood	Homo sapiens	South Korea	2017
CP093011	Escherichia coli	Clinical environment	Homo sapiens	South Africa	2017
CP037964', 'NWFG01000000', 'NWFG01000001-NWFG01000124	Klebsiella pneumoniae	Clinical specimen	Homo sapiens	China: Sichuan	2017
CP051695	Escherichia coli	feces	Homo sapiens	USA: California	2017
CP051616	Escherichia coli O25b:H4-ST131	Pig		United Kingdom	2017
CP056579	Escherichia coli	Wastewater influent		United Kingdom	2017
CP094513	Klebsiella pneumoniae	blood	Homo sapiens	China	2018
CP055262	Escherichia coli	chicken		China: anhui	2018
CP058305	Escherichia coli	Chicken	chicken	China: Fuyang, Anhui	2018
CP113494	Escherichia coli	Clinical specimen	Homo sapiens	USA:Massachusetts	2018
CP107115	Escherichia coli	Clinical specimen		Sweden: Gothenburg	2018
CP040445	Klebsiella pneumoniae	Clinical specimen	Homo sapiens	China: Chengdu, Sichuan	2018
CP044390	Klebsiella pneumoniae	Clinical specimen	Homo sapiens	Taiwan	2018
CP044394	Klebsiella pneumoniae	Clinical specimen	Homo sapiens	Taiwan	2018
CP125060	Escherichia coli	feces		Uganda	2018
CP125005	Escherichia coli	feces		Uganda	2018
CP125077	Escherichia coli	feces		Uganda	2018
CP175692	Escherichia coli	feces	Homo sapiens	New Zealand	2018
AP022327	Escherichia coli O25:H4	feces	Homo sapiens	Japan	2018
CP063516	Escherichia coli	feces	Homo sapiens	Laos	2018
CP100699	Salmonella enterica subsp. enterica serovar Agona	Feces	Homo sapiens		2018
CP100737	Salmonella enterica subsp. enterica serovar Agona	Feces	Homo sapiens	Taiwan: Hsinchu County	2018
CP100733	Salmonella enterica subsp. enterica serovar Typhimurium	Feces	Homo sapiens	Taiwan	2018
CP100740	Salmonella enterica subsp. enterica serovar Typhimurium	Feces	Homo sapiens	Taiwan	2018
PV023090	Escherichia coli	Feces	Homo sapiens	Canada	2018
CP123701', 'AAHQFN010000000', 'AAHQFN010000001-AAHQFN010000116	Salmonella enterica subsp. enterica serovar Mbandaka	pig		USA:IN	2018
CP058961	Klebsiella pneumoniae	sewage		China:Fujian	2018
CP124993	Escherichia coli	Sewage		Uganda	2018
CP125002	Escherichia coli	Sewage		Uganda	2018
AP019539	Escherichia coli	urine	Homo sapiens	Japan:Tokyo	2018
CP087378	Escherichia coli	Clinical specimen	Homo sapiens	Netherlands	2019
CP146682	Escherichia coli	Clinical specimen	Homo sapiens	USA	2019
CP048360	Escherichia coli	Environment, NOS		Switzerland	2019
AP027554	Escherichia coli	feces	Homo sapiens	Ecuador:Santo Domingo	2019
CP051610	Escherichia coli O25b:H4-ST131	Pig		United Kingdom	2019
CP119136	Salmonella enterica subsp. enterica serovar Goldcoast	Pork		China	2019
CP120728	Klebsiella pneumoniae	Respiratory	Homo sapiens	China: Shandong	2019
OR351271	Escherichia coli	not_specified		Germany	2019
CP190030	Escherichia coli	Chicken	chicken	China: Zhejiang	2020
CP087698	Escherichia coli	Clinical specimen	Homo sapiens	Netherlands	2020
PP596846	Escherichia coli	Clinical specimen		Czech Republic	2020
PP596845	Escherichia coli	Clinical specimen		Czech Republic	2020
CP195411	Escherichia coli	urine	Homo sapiens	New Zealand	2020
CP085867	Klebsiella pneumoniae	Veterinary environment		Switzerland	2020
PP596842	Escherichia coli	Wastewater influent		Czech Republic	2020
OR666727	Klebsiella pneumoniae	Clinical specimen		China	2021
OR666712	Klebsiella pneumoniae	Clinical specimen		China	2021
OR666711	Klebsiella pneumoniae	Clinical specimen		China	2021
OR666718	Klebsiella pneumoniae	Clinical specimen		China	2021
OR666721	Klebsiella pneumoniae	Clinical specimen		China	2021
OR666715	Klebsiella pneumoniae	Clinical specimen		China	2021
OR666724	Klebsiella pneumoniae	Clinical specimen		China	2021
CP086621	Escherichia coli	Clinical specimen	Homo sapiens	Netherlands	2021
CP086617	Escherichia coli	Clinical specimen	Homo sapiens	Netherlands	2021
CP187196	Escherichia coli	Clinical specimen	Homo sapiens	New Zealand	2021
LC807783	Escherichia coli	Coriander		Bangladesh:Dhaka	2021
CP145691	Escherichia coli	Feces	Homo sapiens	Switzerland	2021
CP132725	Escherichia coli	hospital sewage		China: Luzhou	2021
CP163293	Klebsiella pneumoniae	Respiratory	Homo sapiens	China:Nanchang	2021
CP128448	Escherichia coli	urine	Homo sapiens	Gaza Strip	2021
CP181817	Escherichia coli	Clinical specimen	Homo sapiens	Germany	2022
CP182092	Escherichia coli	Clinical specimen	Homo sapiens	Germany	2022
CP183664	Escherichia coli	Clinical specimen	Homo sapiens	Germany	2022
CP181759	Escherichia coli	Clinical specimen	Homo sapiens	Germany	2022
CP181626	Escherichia coli	Clinical specimen	Homo sapiens	Germany	2022
CP181569	Escherichia coli	Clinical specimen	Homo sapiens	Germany	2022
CP181776	Escherichia coli	Clinical specimen	Homo sapiens	Germany	2022
CP181926	Escherichia coli	Clinical specimen	Homo sapiens	Germany	2022
CP183757	Escherichia coli	Clinical specimen	Homo sapiens	Germany	2022
CP183668	Escherichia coli	Clinical specimen	Homo sapiens	Germany	2022
CP183674	Escherichia coli	Clinical specimen	Homo sapiens	Germany	2022
CP181561	Escherichia coli	Clinical specimen	Homo sapiens	Germany	2022
CP181923	Escherichia coli	Clinical specimen	Homo sapiens	Germany	2022
CP181911	Escherichia coli	Clinical specimen	Homo sapiens	Germany	2022
CP182004	Escherichia coli	Clinical specimen	Homo sapiens	Germany	2022
CP145701	Escherichia coli	Feces	Homo sapiens	Switzerland	2022
CP145690	Escherichia coli	Feces	Homo sapiens	Switzerland	2022
CP145704	Escherichia coli	Feces	Homo sapiens	Switzerland	2022
CP169225	Escherichia coli	poultry	poultry	China: Zhejiang	2022
CP187190	Escherichia coli	wound	Homo sapiens	New Zealand	2022
CP181813	Escherichia coli	not_specified	Homo sapiens	Germany	2022
CP151661', 'ABPBZQ010000000', 'ABPBZQ010000001-ABPBZQ010000088	Klebsiella pneumoniae	Clinical specimen	Homo sapiens	USA	2023
CP181732	Escherichia coli	Clinical specimen	Homo sapiens	Germany	2023
CP181734	Escherichia coli	Clinical specimen	Homo sapiens	Germany	2023
CP183734	Escherichia coli	Clinical specimen	Homo sapiens	Germany	2023
CP181728	Escherichia coli	Clinical specimen	Homo sapiens	Germany	2023
CP162205	Klebsiella pneumoniae	Coriander		Switzerland	2023
PV022935	Enterobacter hormaechei subsp. xiangfangensis	Feces	Homo sapiens	Canada	2023
CP141660	Escherichia coli	freshwater		Ecuador	2023
AP038227	Escherichia coli	poultry	Gallus gallus	Viet Nam: Ho Chi Minh	2023
AP038244	Escherichia coli	poultry	Gallus gallus	Viet Nam: Ho Chi Minh	2023
CP196492	Escherichia coli	agriculture	Gallus gallus	Nigeria	2024
AP018456	Escherichia coli O25b:H4-ST131	Feces	Homo sapiens 8-month-old girl	Japan	2008-10-31
CP021180	Escherichia coli	urine	Homo sapiens	United Arab Emirates: Tawam Hospital, Al Ain	2009-10-25
MK370991	Escherichia coli	Respiratory		China	2013-01-18
CP164170	Escherichia coli	not_specified		United Kingdom: Oxfordshire	2013-06-16
CP050778	Salmonella enterica subsp. enterica serovar Indiana	Feces	Homo sapiens	China:Shanghai	2013-07-08
MK370989	Escherichia coli	urine		China	2013-07-26
MG878868	Klebsiella pneumoniae	wound	Homo sapiens	Taiwan	2013-10-13
CP164325	Escherichia coli	not_specified		United Kingdom: Oxfordshire	2014-01-07
CP164345	Escherichia coli	not_specified		United Kingdom: Oxfordshire	2014-01-12
CP164413	Escherichia coli	not_specified		United Kingdom: Oxfordshire	2014-03-19
CP110194	Klebsiella pneumoniae	blood	omo sapiens	China	2014-06-27
CP085620	Escherichia coli	urine	Homo sapiens	China: Guangzhou, Guangdong	2014-07-29
CP164003	Escherichia coli	not_specified		United Kingdom: Oxfordshire	2014-10-27
CP102673	Escherichia coli	urine	Homo sapiens	China:Hangzhou	2015-04-16
CP164198	Escherichia coli	not_specified		United Kingdom: Oxfordshire	2015-04-27
CP102676	Escherichia coli	urine	Homo sapiens	China:Hangzhou	2015-05-18
CP165061	Escherichia coli	not_specified		United Kingdom: Oxfordshire	2015-08-25
CP164980	Escherichia coli	not_specified		United Kingdom: Oxfordshire	2015-11-04
CP164943	Escherichia coli	not_specified		United Kingdom: Oxfordshire	2015-11-18
CP035776	Klebsiella pneumoniae	Rabbit	rabbit	China: Wenzhou	2015-11-24
CP164918	Escherichia coli	not_specified		United Kingdom: Oxfordshire	2015-11-24
CP073922	Klebsiella pneumoniae	blood	Homo sapiens	China: Gansu	2015-12-23
LC520285	Escherichia coli	Clinical specimen	Homo sapiens	Japan	2016-04-01
LC520286	Escherichia coli	Clinical specimen	Homo sapiens	Japan	2016-04-01
LC520287	Escherichia coli	Clinical specimen	Homo sapiens	Japan	2016-04-01
LC520289	Escherichia coli	Clinical specimen	Homo sapiens	Japan	2016-04-01
LC520270	Escherichia coli	Clinical specimen	Homo sapiens	Japan	2016-04-01
LC520283	Escherichia coli	Clinical specimen	Homo sapiens	Japan	2016-04-01
LC520281	Escherichia coli	Clinical specimen	Homo sapiens	Japan	2016-04-01
LC520284	Escherichia coli	Clinical specimen	Homo sapiens	Japan	2016-04-01
LC520288	Escherichia coli	Clinical specimen	Homo sapiens	Japan	2016-04-01
LC520278	Escherichia coli	Clinical specimen	Homo sapiens	Japan	2016-04-01
CP132671	Klebsiella pneumoniae	blood	Homo sapiens	USA:Maryland	2016-04-23
CP093227	Escherichia coli	abdominal fluid	Homo sapiens	China:Zhengzhou	2016-07-16
CP060955	Escherichia coli	urine	Homo sapiens	China: Hangzhou	2016-07-18
CP024876	Klebsiella pneumoniae	Respiratory	Homo sapiens	Thailand	2025-08-16
CP115331	Escherichia coli	urine	cat	Thailand: Bangkok	2016-08-18
CP103743	Escherichia coli O25b:H4-ST131	blood	Homo sapiens	USA: Houston	2016-11-06
CP103740	Escherichia coli	blood	Homo sapiens	USA: Houston	2016-11-20
CP165454	Escherichia coli	not_specified		United Kingdom: Oxfordshire	2016-11-28
CP074486	Escherichia coli	abdominal fluid	Homo sapiens	USA: Durham, NC	2017-02-07
CP028484	Escherichia coli	Clinical specimen	Homo sapiens	China:Shanghai	2017-02-07
CP164707	Escherichia coli	not_specified		United Kingdom: Oxfordshire	2017-03-11
CP095638	Escherichia coli	blood	Homo sapiens	Bangladesh: Dhaka	2017-04-04
CP134899	Escherichia coli	blood	Homo sapiens	USA: Houston	2017-04-18
CP139796	Escherichia coli	Clinical specimen	Homo sapiens	Germany	2017-05-12
CP035124	Escherichia coli	urine	Homo sapiens	China: Hangzhou	2017-08-17
CP165738	Escherichia coli	feces, wild bird	Wild bird	Pakistan: Shakarparian park, Islamabad	2017-08-27
CP164879	Escherichia coli	not_specified		United Kingdom: Oxfordshire	2017-09-15
CP031233	Escherichia coli	feces	Homo sapiens	United Kingdom	2017-09-28
CP164808	Escherichia coli	not_specified		United Kingdom: Oxfordshire	2017-10-29
CP164790	Escherichia coli	not_specified		United Kingdom: Oxfordshire	2017-11-14
CP164764	Escherichia coli	not_specified		United Kingdom: Oxfordshire	2017-12-06
CP164738	Escherichia coli	not_specified		United Kingdom: Oxfordshire	2018-01-28
CP192203	Escherichia coli	feces		Germany: Berlin	2018-02-09
AP021964	Escherichia coli	Wastewater effluent		Japan:Tokyo	2018-02-13
AP022070	Escherichia coli	Wastewater effluent		Japan:Tokyo	2018-02-13
AP022065	Escherichia coli	Wastewater effluent		Japan:Tokyo	2018-02-13
CP064848	Escherichia coli	Wastewater, NOS		Hong Kong	2025-06-18
AP022535	Escherichia coli	blood	Homo sapiens	Japan:Tokyo	2018-06-04
AP022537	Escherichia coli	urine	Homo sapiens	Japan:Tokyo	2018-06-07
CP116973	Escherichia coli	Wild boar	Sus scrofa	Thailand	2018-06-12
CP115321	Escherichia coli	urine	dog	Thailand: Bangkok	2018-06-27
AP022550	Escherichia coli	urine	Homo sapiens	Japan:Tokyo	2018-07-12
AP022479	Escherichia coli	hospital sewage		Japan:Tokyo	2018-07-17
AP022208	Escherichia coli	Wastewater effluent		Japan:Tokyo	2018-08-06
AP022651	Escherichia coli	feces	Homo sapiens	Viet Nam:Thai Binh	2018-10-10
CP174354', 'JAWRLX010000000', 'JAWRLX010000001-JAWRLX010000101	Escherichia coli O25b:H4-ST131	blood	Homo sapiens	USA: Houston	2018-10-19
CP098235	Escherichia coli	Cow	bovine	China:loess plateau	2018-12-01
CP103593	Escherichia coli O25b:H4-ST131	blood	Homo sapiens	USA: Houston	2019-01-10
CP063914	Klebsiella pneumoniae	feces		China:Tangshan	2019-02-22
CP123261', 'JAOBVY010000000', 'JAOBVY010000001-JAOBVY010000173	Escherichia coli	feces, chicken	chicken	China:Yangzhou	2019-04-01
CP123268', 'JAOBVR010000000', 'JAOBVR010000001-JAOBVR010000175	Escherichia coli	feces, chicken	chicken	China:Yangzhou	2019-04-01
CP075626	uncultured bacterium	Marine water		Norway: Bergen	2019-04-03
CP071394	Klebsiella michiganensis	urine	Homo sapiens	China:Hengyang	2019-05-14
CP196244	Escherichia coli	blood	Homo sapiens	Australia:Melbourne	2019-06-03
CP100792	Edwardsiella tarda	feces, frog	Hoplobatrachus rugulosus	China: Chenghai, Shantou, Guangdong	2019-07-13
CP101041	Citrobacter meridianamericanus	feces, frog	Hoplobatrachus rugulosus	China: Chenghai, Shantou, Guangdong	2019-07-13
CP100896	Escherichia coli	feces, frog	Hoplobatrachus rugulosus	China: Chenghai, Shantou, Guangdong	2019-07-13
CP063859	Klebsiella pneumoniae	Wild deer		China:Baoding	2019-07-26
CP063852	Klebsiella pneumoniae	feces, yak		China:Baoding	2019-11-18
CP065437	Klebsiella pneumoniae	Clinical specimen	Homo sapiens	Taiwan	2019-11-19
CP103480	Escherichia coli	blood	Homo sapiens	USA: Houston	2019-12-22
CP103466	Escherichia coli O25b:H4-ST131	blood	Homo sapiens	USA: Houston	2020-02-13
CP097361	Escherichia coli	Freshwater		New Zealand: Tapuata Stream	2020-03-02
CP196256	Escherichia coli	Clinical specimen	Homo sapiens	Australia:Melbourne	2020-04-01
CP157957	Escherichia coli	feces, cow	calf	China:Tongliao	2020-05-01
CP083446	Klebsiella pneumoniae	Clinical specimen	Homo sapiens	China:Yongchuan District, Chongqing	2020-05-30
CP115391	Escherichia coli	Dog	dog	Thailand: Bangkok	2020-06-11
CP115387	Escherichia coli	Dog	dog	Thailand: Bangkok	2020-07-10
CP119042	Klebsiella pneumoniae	Clinical specimen	Homo sapiens	China:Hohhot	2020-07-13
CP124509	Escherichia coli	Wastewater effluent		Switzerland: Kanton Zug	2020-08-05
CP124360	Escherichia coli	Wastewater, NOS		Switzerland: Kanton Zug	2020-08-10
CP097371	Escherichia coli	Freshwater		New Zealand: Tapuata Stream	2020-10-01
CP124421	Escherichia coli	Wastewater effluent		Switzerland: Kanton Zug	2020-11-05
CP196271	Escherichia coli	blood	Homo sapiens	Australia:Melbourne	2020-11-26
CP124456	Escherichia coli	Wastewater effluent		Switzerland: Kanton Zug	2020-11-26
CP089446	Escherichia coli	Clinical specimen	Human body fluids	China: Kunming	2021-01-11
CP124416	Escherichia coli	Wastewater effluent		Switzerland: Kanton Zug	2021-01-12
CP101276	Escherichia coli	Clinical specimen	Homo sapiens	China:Zhejiang	2021-01-25
CP097368	Escherichia coli	Freshwater		New Zealand: Tapuata Stream	2021-02-23
CP124348	Escherichia coli	Wastewater, NOS		Switzerland: Kanton Zug	2021-03-10
CP124516	Escherichia coli	Wastewater, NOS		Switzerland: Kanton Zug	2021-03-10
CP124327	Escherichia coli	Wastewater effluent		Switzerland: Kanton Zug	2021-03-10
CP196278	Escherichia coli	blood	Homo sapiens	Australia:Melbourne	2021-03-22
CP169209	Escherichia coli	Clinical specimen	Homo sapiens	South Korea	2021-03-26
CP124518	Escherichia coli	Wastewater effluent		Switzerland: Kanton Zug	2021-03-31
CP146576	Klebsiella pneumoniae	urine	Homo sapiens	Poland:Olsztyn	2021-04-12
CP095781	Klebsiella pneumoniae	Blood	Homo sapiens	Italy: Bologna	2021-04-16
CP147175	Klebsiella pneumoniae	Respiratory	Homo sapiens	China: Taizhou	2021-04-19
CP124514	Escherichia coli	Wastewater effluent		Switzerland: Kanton Zug	2021-04-28
CP144503	Citrobacter werkmanii	Drinking water		China: Anhui province	2021-05-03
CP124491	Escherichia coli	Wastewater effluent		Switzerland: Kanton Zug	2021-05-20
CP124358	Escherichia coli	Wastewater, NOS		Switzerland: Kanton Zug	2021-06-07
CP124344	Escherichia coli	Wastewater, NOS		Switzerland: Kanton Zug	2021-06-17
CP124346	Escherichia coli	Wastewater, NOS		Switzerland: Kanton Zug	2021-06-17
CP124325	Escherichia coli	Wastewater effluent		Switzerland: Kanton Zug	2021-06-17
CP124411	Escherichia coli	Wastewater effluent		Switzerland: Kanton Zug	2021-06-23
CP124484	Escherichia coli	Wastewater effluent		Switzerland: Kanton Zug	2021-07-07
CP124340	Escherichia coli	Wastewater, NOS		Switzerland: Kanton Zug	2021-08-12
CP124342	Escherichia coli	Wastewater, NOS		Switzerland: Kanton Zug	2021-08-12
CP124323	Escherichia coli	Wastewater effluent		Switzerland: Kanton Zug	2021-08-12
CP123314	Escherichia coli	Feces	Homo sapiens	USA: Georgia, Athens	2021-08-16
CP124507	Escherichia coli	Wastewater, NOS		Switzerland: Kanton Zug	2021-08-16
CP146089	Klebsiella pneumoniae	Respiratory	Homo sapiens	China: Shandong	2021-09-06
CP144508	Klebsiella pneumoniae	Respiratory	Homo sapiens	China: Shandong	2021-09-06
CP144512	Klebsiella pneumoniae	Respiratory	Homo sapiens	China: Shandong	2021-10-24
CP123322	Escherichia coli	Feces	Homo sapiens	USA: Georgia, Athens	2021-11-08
CP123312	Escherichia coli	Feces	Homo sapiens	USA: Georgia, Athens	2021-12-06
CP124406	Escherichia coli	Wastewater effluent		Switzerland: Kanton Zug	2022-01-13
CP124338	Escherichia coli	Wastewater, NOS		Switzerland: Kanton Zug	2022-01-23
CP124503	Escherichia coli	Wastewater, NOS		Switzerland: Kanton Zug	2022-01-23
CP124476	Escherichia coli	Wastewater, NOS		Switzerland: Kanton Zug	2022-01-23
CP124393	Escherichia coli	Wastewater, NOS		Switzerland: Kanton Zug	2022-01-23
CP124399	Escherichia coli	Wastewater effluent		Switzerland: Kanton Zug	2022-01-23
CP123316	Escherichia coli	Feces	Homo sapiens	USA: Georgia, Athens	2022-02-22
CP110171	Klebsiella pneumoniae	pork	pig	China:Yangzhou	2022-05-30
CP151162', 'JAPMAK010000000', 'JAPMAK010000001-JAPMAK010000228	Escherichia coli	Clinical specimen	Homo sapiens	China: Jiangsu, Nanjing	2022-08-28
CP148549	Escherichia coli	Dog	Dog	South Korea	2022-09-12
CP141218	Klebsiella pneumoniae	Clinical specimen	Homo sapiens	China: sichuan	2022-11-01
CP141088	Escherichia coli	Urine	Homo sapiens	USA: Dallas, Texas	2022-11-14
CP148305	Escherichia coli	Dog	Dog	South Korea	2023-03-08
CP182199	Escherichia coli	feces, pig	pig	China: Guangxi	2023-03-15
CP141078	Escherichia coli	Urine	Homo sapiens	USA: Dallas, Texas	2023-03-16
CP159749	Escherichia coli	Clinical environment		China:Qingdao	2023-03-28
CP159729	Escherichia coli	Clinical environment		China:Qingdao	2023-03-28
CP159734	Escherichia coli	Clinical environment		China:Qingdao	2023-03-28
CP160510	Klebsiella pneumoniae	blood	Homo sapiens	Gaza Strip	2023-04-16
CP160504	Klebsiella pneumoniae	blood	Homo sapiens	Gaza Strip	2023-04-16
CP141540	Klebsiella pneumoniae	blood	Homo sapiens	United Kingdom: England	2023-04-19
CP148335	Escherichia coli	Clinical specimen	Homo sapiens	South Korea	2023-05-20
CP159657	Escherichia coli	Clinical environment		China:Qingdao	2023-07-17
CP159659	Escherichia coli	Clinical environment		China:Qingdao	2023-07-17
CP159151	Escherichia coli	Clinical specimen	Homo sapiens	China:Qingdao	2023-08-31
CP159128	Escherichia coli	Clinical specimen	Homo sapiens	China:Qingdao	2023-09-24
CP187523	Escherichia coli	Human, NOS	Homo sapiens	China	2023-11-11
CP051665	Escherichia coli	urine	Homo sapiens	Mexico: Mexico City	2010-11
CP101548	Klebsiella pneumoniae subsp. pneumoniae	Respiratory	Homo sapiens	China:Kunming	2013-05
CP028576	Escherichia coli	feces	Homo sapiens	China: Sichuan, Chengdu	2014-08
CP015086	Escherichia coli O25b:H4	Clinical specimen	Homo sapiens	Saudi Arabia: Makkah	2014-11
CP163133	Escherichia coli	Clinical specimen	Homo sapiens	China:Kunming	2015-09
CP163123	Escherichia coli	Clinical specimen	Homo sapiens	China:Kunming	2015-11
CP098215	Escherichia coli	Dog	Canis lupus familiaris	South Korea	2017-07
CP038182	Escherichia coli	Clinical specimen	Homo sapiens	Tanzania	2018-06
CP141582	Escherichia coli	Respiratory		China: Xuzhou	2018-07
CP055218	Raoultella ornithinolytica	Wastewater effluent		Hong Kong	2018-12
CP055011	Klebsiella quasipneumoniae	Wastewater effluent		Hong Kong	2018-12
CP054995	Shigella flexneri	Wastewater influent		Hong Kong	2018-12
CP055095	Proteus mirabilis	Wastewater influent		Hong Kong	2018-12
CP055093	Shigella flexneri	Wastewater influent		Hong Kong	2018-12
CP055090	Citrobacter portucalensis	Wastewater influent		Hong Kong	2018-12
CP058776	Shigella flexneri	Wastewater influent		Hong Kong	2018-12
CP058786	Shigella flexneri	Wastewater influent		Hong Kong	2018-12
CP083498	Escherichia coli	blood	Homo sapiens	Taiwan	2019-01
CP046718	Escherichia coli	Dog	pet dog	China: Henan	2019-08
CP076345	Escherichia coli	freshwater		Switzerland: Lorze	2020-08
CP076032	Klebsiella pneumoniae	not_specified	Homo sapiens	China: Bejing	2020-09
CP173518	Escherichia coli	Clinical specimen	Homo sapiens	Egypt: Alexandria	2020/2023
CP173506	Escherichia coli	urine	Homo sapiens	Egypt: Alexandria	2020/2023
CP173586	Escherichia coli	urine	Homo sapiens	Egypt: Alexandria	2020/2023
CP096166	Shewanella sp. JNE7	Agriculture		China: Xuzhou	2021-05
CP095084	Escherichia coli	Vaginal swab	Homo sapiens	China:Zhuhai	2021-12
CP123048	Escherichia coli	Respiratory	Homo sapiens	China: Zhuhai	2022-09
CP196680	Escherichia coli	Wild bird		Brazil	2023-10
OZ121082	Escherichia coli	Blood
OZ121078	Escherichia coli	Blood
CP147531	Escherichia coli	blood	Homo sapiens	USA: Durham
CP147528	Escherichia coli	blood	Homo sapiens	USA: Durham
MZ513634	Escherichia coli	chicory
OW969688	Citrobacter freundii	Clinical environment
OX030703	Escherichia coli	Clinical environment
OW848789	Citrobacter freundii	Clinical environment
OP378607	Escherichia coli	Clinical specimen
OZ111515	Klebsiella pneumoniae	Clinical specimen
CP029577	Escherichia coli	Clinical specimen	Homo sapiens	Sweden
CP069864	Escherichia coli	Clinical specimen	Homo sapiens	USA: WA
PQ066882	Escherichia coli	Clinical specimen	Homo sapiens
CP029580	Escherichia coli	Clinical specimen	Homo sapiens	Sweden
CP041573	Escherichia coli	Clinical specimen	Homo sapiens	USA
MH643787	Klebsiella pneumoniae subsp. pneumoniae	Clinical specimen
PQ066880	Escherichia coli	Environment, NOS
LR595879	Escherichia coli	feces
LR595884	Escherichia coli	feces
OX359164	Escherichia coli	feces
OX359181	Escherichia coli	feces
OX359169	Escherichia coli	feces
OX359163	Escherichia coli	feces
OP242243	Escherichia coli	Feces	Homo sapiens
OP242215	Escherichia coli	Feces	Homo sapiens
OP242283	Escherichia coli	Feces	Homo sapiens
OP242236	Escherichia coli	Feces	Homo sapiens
MG886288	Escherichia coli	Freshwater
MN823987	Escherichia coli	not_specified		China
OX352318	Escherichia coli	not_specified
PQ374231	Escherichia coli	Pig		Spain
OM048935	Salmonella enterica subsp. enterica serovar Typhimurium	pork		China: Shenzhen
OZ121073	Escherichia coli	Pus
OX637962	Escherichia coli O25b:H4-ST131	Urine
OX359168	Escherichia coli	Urine
OX359170	Escherichia coli	Urine
OX359162	Escherichia coli	Urine
OZ121085	Escherichia coli	Urine
CP021871	Escherichia coli	vaginal swab	Homo sapiens; 55 year old	Germany
CP169006	Escherichia coli	Veal		USA
CP168996	Escherichia coli	Veal		USA
OR287786	Escherichia coli	Wastewater, NOS		China
KR091911	Salmonella enterica subsp. enterica serovar Corvallis	Wild bird	Milvus migrans	Germany
CP026697	Citrobacter koseri	not_specified
AP018830	Enterobacter hormaechei subsp. xiangfangensis	not_specified
OZ039046	Escherichia coli	not_specified
OZ039298	Escherichia coli	not_specified
CP032202	Escherichia coli	not_specified
OZ040717	Escherichia coli	not_specified
CP021690	Escherichia coli	not_specified
OZ039399	Escherichia coli	not_specified
OZ040495	Escherichia coli	not_specified
OZ039136	Escherichia coli	not_specified
OZ040367	Escherichia coli	not_specified
OZ039889	Escherichia coli	not_specified
OZ040752	Escherichia coli	not_specified
OZ038885	Escherichia coli	not_specified
OZ040008	Escherichia coli	not_specified
OZ038968	Escherichia coli	not_specified
OZ038797	Escherichia coli	not_specified
OZ038558	Escherichia coli	not_specified
OZ038788	Escherichia coli	not_specified
OZ038311	Escherichia coli	not_specified
CP020117	Escherichia coli	not_specified
LS992169	Escherichia coli	not_specified
OZ039248	Escherichia coli	not_specified
OZ040433	Escherichia coli	not_specified
OZ040546	Escherichia coli	not_specified
LR890335	Escherichia coli	not_specified
OZ039432	Escherichia coli	not_specified
OZ040534	Escherichia coli	not_specified
OZ039078	Escherichia coli	not_specified
OZ040670	Escherichia coli	not_specified
CP009233	Escherichia coli	not_specified
MG838205	Escherichia coli	not_specified
OZ039844	Escherichia coli	not_specified
FQ482074	Escherichia coli	not_specified
CP024852	Escherichia coli	not_specified
MG764548	Escherichia coli	not_specified		China
OZ039602	Escherichia coli	not_specified
OZ043826	Escherichia coli	not_specified
OZ040019	Escherichia coli	not_specified
OZ039114	Escherichia coli	not_specified
MW633522	Escherichia coli	not_specified		China
LR890467	Escherichia coli	not_specified
LR890300	Escherichia coli	not_specified
AP024205	Escherichia coli	not_specified
OZ040411	Escherichia coli	not_specified
AP025210	Escherichia coli	not_specified
MN823989	Klebsiella pneumoniae	not_specified		China
FJ876827	Klebsiella pneumoniae	not_specified
CP110731', 'LR890563	Klebsiella pneumoniae	not_specified
