## Supplementary material for "Global Footprint of the Multidrug Resistance Island Ec17R and Resistance Gene Co-Occurrence in Pathogenic *Escherichia coli* Isolates": Table S3: Strains containing a Macrolide resistance operon as seen in Ec17R, with associated information on sources, regions of isolation, host organi

### Sheet: Table_S3
Table S3: Strains containing a Macrolide resistance operon as seen in Ec17R, with associated information on sources, regions of isolation, host organisms, and collection dates.
accession	organism	iso_source	host	region	region_specific	collection_date
AP028985	Edwardsiella anguillarum	Marine fish kidney	Pagrus major	Japan	Ehime	2015-10-06
CP135720	Escherichia coli			Japan		1997
AP018799	Escherichia coli	feces	Bos taurus	Japan		2001
CP135713	Escherichia coli			Japan		2002
CP023383	Escherichia coli	dog	canine	United Kingdom	Scotland, Edinburgh	2002
CP014498	Escherichia coli	Human, NOS	Homo sapiens	NS		2004
CP135698	Escherichia coli			Japan		2005
CP138233	Escherichia coli	Human, NOS	Homo sapiens	United Kingdom	Manchester	2005
AP026477	Escherichia coli			Japan		2006
CP135692	Escherichia coli			Japan		2006
AP026480	Escherichia coli			Japan		2006
AP043643	Escherichia coli	feces	Homo sapiens	Japan		2006
CP059333	Escherichia coli	urine	Homo sapiens	Australia	New South Wales	2007
CP058898	Escherichia coli	urine	Homo sapiens	Australia	Queensland	2007
CP041542	Escherichia coli	blood	Homo sapiens	USA		2008
CP048936	Escherichia coli	Human, NOS	Homo sapiens	Greece		2008
AP040935	Escherichia coli			Japan	Hiroshima	2009
CP095541	Escherichia coli	blood	Homo sapiens	USA		2009
CP023827	Escherichia coli	feces	Homo sapiens	Sweden		2009
CP023821	Escherichia coli	feces	Homo sapiens	Sweden		2009
CP076699	Escherichia coli	Human, NOS	Homo sapiens	United Kingdom	Manchester	2009
AP040956	Escherichia coli	Pus		Japan	Hiroshima	2009
LC846573	Escherichia coli	Urine	Homo sapiens	Japan	Hiroshima	2009
AP040925	Escherichia coli	Urine		Japan	Hiroshima	2009
LC846577	Escherichia coli	urine	Homo sapiens	Japan	Hiroshima	2009
CP023850	Escherichia coli	urine	Homo sapiens	Sweden		2009
CP023854	Escherichia coli	urine	Homo sapiens	Sweden		2009
CP107235	Escherichia coli	Human, NOS		Sweden	Gothenburg	2010
CP014493	Escherichia coli	Human, NOS	Homo sapiens	USA	Minneapolis	2010
CP058923	Escherichia coli	urine	Homo sapiens	Australia	Western Australia	2010
CP018964	Escherichia coli	Human, NOS	Homo sapiens	Brazil	Rio de Janeiro	2011
CP061273	Escherichia coli	Human, NOS	Homo sapiens	China	Henan	2011
CP018960	Escherichia coli	Human, NOS	Homo sapiens	Ecuador	Quito	2011
CP058918	Escherichia coli	urine	Homo sapiens	Australia	Western Australia	2011
CP135657	Escherichia coli			Japan		2012
CP135654	Escherichia coli			Japan		2012
CP169036	Escherichia coli	Clinical sample	Homo sapiens	China	Meizhou,Guangdong	2012
CP122929	Escherichia coli	feces	Sus scrofa	Belgium		2012
CP091672	Escherichia coli	Freshwater		Japan		2012
CP135211	Escherichia coli	Human, NOS	Homo sapiens	Canada		2012
CP018990	Escherichia coli	Human, NOS	Homo sapiens	Italy	Pisa	2012
CP015140	Escherichia coli	Human, NOS	Homo sapiens	Thailand	Bangkok	2012
CP184081	Escherichia coli	Human, NOS	Homo sapiens	Turkey		2012
CP166189	Escherichia coli	Respiratory	Homo sapiens	Taiwan		2012
CP035468	Escherichia coli	Urine	Homo sapiens	USA	Utah	2012
CP023816	Escherichia coli	wild bird	wild bird	Germany		2012
CP135647	Escherichia coli			Japan		2013
CP095817	Escherichia coli	bird	avian	China		2013
CP009860	Escherichia coli	feces	Homo sapiens	USA		2013
CP054326	Escherichia coli	feces	Homo sapiens	USA	California	2013
CP091652	Escherichia coli	Freshwater		Japan		2013
CP091658	Escherichia coli	Freshwater		Japan		2013
CP018982	Escherichia coli	Human, NOS	Homo sapiens	Canada	Toronto	2013
MF353155	Escherichia coli	Human, NOS		China		2013
CP019028	Escherichia coli	Human, NOS	Homo sapiens	Colombia	Cali	2013
CP019009	Escherichia coli	Human, NOS	Homo sapiens	USA	Lafayette	2013
CP142577', 'JAXRGY010000000', 'JAXRGY010000001-JAXRGY010000240	Escherichia coli	Lung, pig	swine	China	Hubei	2013
CP142527', 'JAXQRR010000000', 'JAXQRR010000001-JAXQRR010000086	Escherichia coli	Lung, pig	swine	China	Hubei	2013
CP035478	Escherichia coli	urine	Homo sapiens	USA	Utah	2013
MN822124	Escherichia coli			China	Henan	2014
KX683283	Escherichia coli			NS		2014
CP010149	Escherichia coli	Dog	dog	NS		2014
CP010138	Escherichia coli	dog	dog	NS		2014
CP010141	Escherichia coli	dog	dog	NS		2014
CP073925	Escherichia coli	Feces, chicken	Poultry	Cuba	Quivican	2014
CP073959	Escherichia coli	Feces, chicken	Poultry	Cuba	Nueva Paz	2014
CP010174	Escherichia coli	Freshwater		NS		2014
CP068344	Escherichia coli	Human, NOS	Homo sapiens	Netherlands		2014
CP015160	Escherichia coli	Human, NOS	Homo sapiens	USA		2014
CP090613	Escherichia coli	Lung, pig	pig	China	Nanjing	2014
CP142582', 'JAXRGA010000000', 'JAXRGA010000001-JAXRGA010000619	Escherichia coli	Lung, pig	swine	China	Hebei	2014
ON324203	Escherichia coli			China	Henan	2015
AP041108	Escherichia coli	feces	Homo sapiens	Japan	Osaka	2015
CP054458	Escherichia coli	feces	Homo sapiens	USA	California	2015
CP184046	Escherichia coli	Human, NOS	Homo sapiens	Italy		2015
CP184104	Escherichia coli	Human, NOS	Homo sapiens	Russia		2015
CP035329	Escherichia coli	urine	Homo sapiens	Brazil	Botucatu, Sao Paulo State	2015
CP035321	Escherichia coli	urine	Homo sapiens	Brazil	Botucatu, Sao Paulo State	2015
CP035320	Escherichia coli	urine	Homo sapiens	Brazil	Botucatu, Sao Paulo State	2015
CP035322	Escherichia coli	urine	Homo sapiens	Brazil	Botucatu, Sao Paulo State	2015
CP024831	Escherichia coli	urine	Homo sapiens	South Korea	Busan	2015
CP024816	Escherichia coli	urine	Homo sapiens	South Korea	Jeonnam	2015
CP035721	Escherichia coli	Urine	Homo sapiens	USA	Utah	2015
CP035517	Escherichia coli	urine	Homo sapiens	USA	Utah	2015
CP067300	Escherichia coli	wastewater		Switzerland	Basel	2015
AP026519	Escherichia coli	Animal, NOS		Japan		2016
CP088554	Escherichia coli	blood	Homo sapiens	South Korea		2016
CP088453	Escherichia coli	blood	Homo sapiens	South Korea		2016
CP088572	Escherichia coli	blood	Homo sapiens	South Korea		2016
CP088367	Escherichia coli	blood	Homo sapiens	South Korea		2016
CP088575	Escherichia coli	blood	Homo sapiens	South Korea		2016
CP088735	Escherichia coli	blood	Homo sapiens	South Korea		2016
CP088819	Escherichia coli	blood	Homo sapiens	South Korea		2016
CP088377	Escherichia coli	blood	Homo sapiens	South Korea		2016
CP088647	Escherichia coli	blood	Homo sapiens	South Korea		2016
CP088579	Escherichia coli	blood	Homo sapiens	South Korea		2016
CP088373	Escherichia coli	blood	Homo sapiens	South Korea		2016
CP088873	Escherichia coli	blood	Homo sapiens	South Korea	Seoul	2016
CP088543	Escherichia coli	blood	Homo sapiens	South Korea		2016
CP088434	Escherichia coli	blood	Homo sapiens	South Korea		2016
CP088893	Escherichia coli	blood	Homo sapiens	South Korea		2016
CP088796	Escherichia coli	blood	Homo sapiens	South Korea		2016
CP088659	Escherichia coli	blood	Homo sapiens	South Korea		2016
CP088784	Escherichia coli	blood	Homo sapiens	South Korea		2016
CP088409	Escherichia coli	blood	Homo sapiens	South Korea		2016
CP088749	Escherichia coli	blood	Homo sapiens	South Korea		2016
CP088716	Escherichia coli	blood	Homo sapiens	South Korea		2016
CP088667	Escherichia coli	blood	Homo sapiens	South Korea		2016
CP088803	Escherichia coli	blood	Homo sapiens	South Korea		2016
CP088594	Escherichia coli	blood	Homo sapiens	South Korea		2016
CP088739	Escherichia coli	blood	Homo sapiens	South Korea		2016
CP088611	Escherichia coli	blood	Homo sapiens	South Korea		2016
CP088530	Escherichia coli	blood	Homo sapiens	South Korea		2016
CP088881	Escherichia coli	blood	Homo sapiens	South Korea		2016
CP088532	Escherichia coli	blood	Homo sapiens	South Korea		2016
CP088688	Escherichia coli	blood	Homo sapiens	South Korea		2016
CP088676	Escherichia coli	blood	Homo sapiens	South Korea		2016
CP088670	Escherichia coli	blood	Homo sapiens	South Korea		2016
CP088533	Escherichia coli	blood	Homo sapiens	South Korea		2016
CP088404	Escherichia coli	blood	Homo sapiens	South Korea		2016
CP065823	Escherichia coli	blood	Homo sapiens	South Korea	Seoul	2016
AP041113	Escherichia coli	feces	Homo sapiens	Japan	Osaka	2016
AP041138	Escherichia coli	feces	Homo sapiens	Japan	Osaka	2016
AP041135	Escherichia coli	feces	Homo sapiens	Japan	Osaka	2016
CP054336	Escherichia coli	feces	Homo sapiens	USA	California	2016
AP026784	Escherichia coli	Human, NOS	Homo sapiens	Cambodia		2016
CP135234	Escherichia coli	Human, NOS	Homo sapiens	Canada		2016
CP135226	Escherichia coli	Human, NOS	Homo sapiens	Canada		2016
CP135220	Escherichia coli	Human, NOS	Homo sapiens	Canada		2016
CP135232	Escherichia coli	Human, NOS	Homo sapiens	Canada		2016
PP320254	Escherichia coli	urine	Homo sapiens	Canada		2016
CP071004	Escherichia coli	urine	Homo sapiens	South Korea	Seoul	2016
CP095156	Escherichia coli	Would	Homo sapiens	Ghana	Asante Akyem District	2016
CP095138	Escherichia coli	Wound	Homo sapiens	Ghana	Asante Akyem District	2016
CP088711	Escherichia coli	blood	Homo sapiens	South Korea		2017
CP088615	Escherichia coli	blood	Homo sapiens	South Korea		2017
CP088827	Escherichia coli	blood	Homo sapiens	South Korea		2017
CP088462	Escherichia coli	blood	Homo sapiens	South Korea		2017
CP088349	Escherichia coli	blood	Homo sapiens	South Korea		2017
CP088834	Escherichia coli	blood	Homo sapiens	South Korea		2017
CP088699	Escherichia coli	blood	Homo sapiens	South Korea		2017
CP088630	Escherichia coli	blood	Homo sapiens	South Korea		2017
CP088889	Escherichia coli	blood	Homo sapiens	South Korea		2017
CP088633	Escherichia coli	blood	Homo sapiens	South Korea		2017
CP088480	Escherichia coli	blood	Homo sapiens	South Korea		2017
CP089252	Escherichia coli	blood	Homo sapiens	South Korea		2017
CP055256	Escherichia coli	chicken		China	anhui	2017
CP093011	Escherichia coli	Clinical sample	Homo sapiens	South Africa		2017
CP051695	Escherichia coli	feces	Homo sapiens	USA	California	2017
CP057634	Escherichia coli	Feces, cow		United Kingdom		2017
CP057638	Escherichia coli	Feces, cow		United Kingdom		2017
CP056471	Escherichia coli	Freshwater		United Kingdom		2017
CP142383	Escherichia coli	urine	Homo sapiens	China	Shanghai	2017
CP056874	Escherichia coli	Wastewater effluent		United Kingdom		2017
CP056871	Escherichia coli	Wastewater effluent		United Kingdom		2017
CP056493	Escherichia coli	Wastewater effluent		United Kingdom		2017
CP056579	Escherichia coli	Wastewater influent		United Kingdom		2017
CP055262	Escherichia coli	chicken		China	anhui	2018
CP058305	Escherichia coli	chicken	chicken	China	Fuyang, Anhui	2018
CP063516	Escherichia coli	feces	Homo sapiens	Laos		2018
CP175692	Escherichia coli	feces	Homo sapiens	New Zealand		2018
CP125021	Escherichia coli	feces		Uganda		2018
CP125014	Escherichia coli	feces		Uganda		2018
CP125071	Escherichia coli	feces		Uganda		2018
CP125060	Escherichia coli	feces		Uganda		2018
CP107115	Escherichia coli	Human, NOS		Sweden	Gothenburg	2018
CP107121	Escherichia coli	Human, NOS		Sweden	Gothenburg	2018
CP107138	Escherichia coli	Human, NOS		Sweden	Gothenburg	2018
CP107152	Escherichia coli	Human, NOS		Sweden	Gothenburg	2018
CP107123	Escherichia coli	Human, NOS		Sweden	Gothenburg	2018
CP107129	Escherichia coli	Human, NOS		Sweden	Gothenburg	2018
CP107141	Escherichia coli	Human, NOS		Sweden	Gothenburg	2018
CP113494	Escherichia coli	Human, NOS	Homo sapiens	USA	Massachusetts	2018
CP124985	Escherichia coli	Sewage		Uganda		2018
CP124993	Escherichia coli	Sewage		Uganda		2018
PV022906	Escherichia coli	urine	Homo sapiens	Canada		2018
CP048331	Escherichia coli	environment, NOS		Switzerland		2019
PV023072	Escherichia coli	feces	Homo sapiens	Canada		2019
PV022973	Escherichia coli	feces	Homo sapiens	Canada		2019
AP027564	Escherichia coli	feces	Homo sapiens	Ecuador	Santo Domingo	2019
AP027612	Escherichia coli	feces	Homo sapiens	Ecuador	Santo Domingo	2019
AP027554	Escherichia coli	feces	Homo sapiens	Ecuador	Santo Domingo	2019
CP087378	Escherichia coli	Human, NOS	Homo sapiens	Netherlands		2019
CP068850	Escherichia coli	Human, NOS	Homo sapiens	Netherlands		2019
CP068913	Escherichia coli	Human, NOS	Homo sapiens	Netherlands		2019
CP149968	Escherichia coli	urine	Homo sapiens	China		2019
CP056115	Escherichia coli	urine	Homo sapiens	Germany		2019
CP180690	Escherichia coli	Animal carcass		Thailand		2020
PV023113	Escherichia coli	feces	Homo sapiens	Canada		2020
PV022987	Escherichia coli	feces	Homo sapiens	Canada		2020
CP090266	Escherichia coli	Human, NOS	Homo sapiens	China		2020
PP596846	Escherichia coli	Human, NOS		Czech Republic		2020
PP596845	Escherichia coli	Human, NOS		Czech Republic		2020
CP087698	Escherichia coli	Human, NOS	Homo sapiens	Netherlands		2020
PV023022	Escherichia coli	urine	Homo sapiens	Canada		2020
CP195411	Escherichia coli	urine	Homo sapiens	New Zealand		2020
CP185942	Escherichia coli	feces	Homo sapiens	Canada	Ottawa	2021
CP145691	Escherichia coli	feces	Homo sapiens	Switzerland		2021
CP086621	Escherichia coli	Human, NOS	Homo sapiens	Netherlands		2021
CP086619	Escherichia coli	Human, NOS	Homo sapiens	Netherlands		2021
CP086617	Escherichia coli	Human, NOS	Homo sapiens	Netherlands		2021
CP187196	Escherichia coli	Human, NOS	Homo sapiens	New Zealand		2021
CP128448	Escherichia coli	urine	Homo sapiens	Gaza Strip		2021
CP169225	Escherichia coli	Chicken liver	poultry	China	Zhejiang	2022
CP145690	Escherichia coli	feces	Homo sapiens	Switzerland		2022
CP145701	Escherichia coli	feces	Homo sapiens	Switzerland		2022
CP145647	Escherichia coli	feces	Homo sapiens	Switzerland		2022
CP145699	Escherichia coli	feces	Homo sapiens	Switzerland		2022
CP181561	Escherichia coli	Human, NOS	Homo sapiens	Germany		2022
CP181808	Escherichia coli	Human, NOS	Homo sapiens	Germany		2022
CP181817	Escherichia coli	Human, NOS	Homo sapiens	Germany		2022
CP182092	Escherichia coli	Human, NOS	Homo sapiens	Germany		2022
CP181923	Escherichia coli	Human, NOS	Homo sapiens	Germany		2022
CP183664	Escherichia coli	Human, NOS	Homo sapiens	Germany		2022
CP181759	Escherichia coli	Human, NOS	Homo sapiens	Germany		2022
CP183769	Escherichia coli	Human, NOS	Homo sapiens	Germany		2022
CP182004	Escherichia coli	Human, NOS	Homo sapiens	Germany		2022
CP183674	Escherichia coli	Human, NOS	Homo sapiens	Germany		2022
CP181539	Escherichia coli	Human, NOS	Homo sapiens	Germany		2022
CP182053	Escherichia coli	Human, NOS	Homo sapiens	Germany		2022
CP187190	Escherichia coli	wound	Homo sapiens	New Zealand		2022
CP183491	Escherichia coli	Blood	Homo sapiens	United Kingdom	London	2023
AP038227	Escherichia coli	Chicken	Gallus gallus	Viet Nam	Ho Chi Minh	2023
CP181728	Escherichia coli	Human, NOS	Homo sapiens	Germany		2023
CP183718	Escherichia coli	Human, NOS	Homo sapiens	Germany		2023
CP181640	Escherichia coli	Human, NOS	Homo sapiens	Germany		2023
CP196492	Escherichia coli	Chicken	Gallus gallus	Nigeria		2024
CP013657	Escherichia coli	urine	Homo sapiens	United Kingdom		2005-01-01
CP041338	Escherichia coli	blood	Homo sapiens	Sweden	Gothenburg	2008-12-18
CP032516	Escherichia coli	urine	Homo sapiens	Mexico	Mexico City	2009-01-28
CP021180	Escherichia coli	Urine	Homo sapiens	United Arab Emirates	Tawam Hospital, Al Ain	2009-10-25
MK370991	Escherichia coli	Respiratory		China		2013-01-18
CP158350	Escherichia coli	Skin, human	Homo sapiens	Germany	Landstuhl	2013-05-30
CP054250	Escherichia coli	Wound	Homo sapiens	Sweden	Stockholm	2013-06-09
CP164170	Escherichia coli			United Kingdom	Oxfordshire	2013-06-16
MK370989	Escherichia coli	urine		China		2013-07-26
KU043115	Escherichia coli	urine	Homo sapiens	China	Zhejiang	2013-09-28
CP164325	Escherichia coli			United Kingdom	Oxfordshire	2014-01-07
CP164345	Escherichia coli			United Kingdom	Oxfordshire	2014-01-12
CP164392	Escherichia coli			United Kingdom	Oxfordshire	2014-03-03
CP164413	Escherichia coli			United Kingdom	Oxfordshire	2014-03-19
CP164440	Escherichia coli			United Kingdom	Oxfordshire	2014-04-15
CP164471	Escherichia coli			United Kingdom	Oxfordshire	2014-06-15
CP117046', 'JANDZP010000000', 'JANDZP010000001-JANDZP010000141	Escherichia coli	feces	Homo sapiens	Mali	Koulikoro	2014-06-24
CP117050', 'JANDZR010000000', 'JANDZR010000001-JANDZR010000145	Escherichia coli	feces	Homo sapiens	Mali	Koulikoro	2014-06-24
CP085620	Escherichia coli	urine	Homo sapiens	China	Guangzhou, Guangdong	2014-07-29
CP012197	Escherichia coli	Chicken		China	Hebei	2014-10-18
CP102673	Escherichia coli	urine	Homo sapiens	China	Hangzhou	2015-04-16
CP164198	Escherichia coli			United Kingdom	Oxfordshire	2015-04-27
CP102676	Escherichia coli	urine	Homo sapiens	China	Hangzhou	2015-05-18
CP165179	Escherichia coli			United Kingdom	Oxfordshire	2015-06-02
CP165161	Escherichia coli			United Kingdom	Oxfordshire	2015-06-12
CP064104	Escherichia coli	Human, NOS	Homo sapiens	China	Beijing	2015-07-01
CP192196	Escherichia coli	clinical sample		Germany	Hameln	2015-08-22
CP164980	Escherichia coli			United Kingdom	Oxfordshire	2015-11-04
CP164973	Escherichia coli			United Kingdom	Oxfordshire	2015-11-10
CP164943	Escherichia coli			United Kingdom	Oxfordshire	2015-11-18
AP022361	Escherichia coli	feces	Homo sapiens	Japan	Osaka	2015-12-01
AP022365	Escherichia coli	feces	Homo sapiens	Japan	Osaka	2015-12-01
AP022366	Escherichia coli	feces	Homo sapiens	Japan	Osaka	2015-12-01
AP022368	Escherichia coli	feces	Homo sapiens	Japan	Osaka	2015-12-01
AP022363	Escherichia coli	feces	Homo sapiens	Japan	Osaka	2015-12-01
AP022362	Escherichia coli	feces	Homo sapiens	Japan	Osaka	2015-12-01
CP060979	Escherichia coli	Respiratory	Homo sapiens	China	Hangzhou	2016-01-22
LC520285	Escherichia coli	Human, NOS	Homo sapiens	Japan		2016-04-01
LC520286	Escherichia coli	Human, NOS	Homo sapiens	Japan		2016-04-01
LC520283	Escherichia coli	Human, NOS	Homo sapiens	Japan		2016-04-01
LC520287	Escherichia coli	Human, NOS	Homo sapiens	Japan		2016-04-01
LC520289	Escherichia coli	Human, NOS	Homo sapiens	Japan		2016-04-01
LC520270	Escherichia coli	Human, NOS	Homo sapiens	Japan		2016-04-01
LC520281	Escherichia coli	Human, NOS	Homo sapiens	Japan		2016-04-01
LC520284	Escherichia coli	Human, NOS	Homo sapiens	Japan		2016-04-01
LC520276	Escherichia coli	Human, NOS	Homo sapiens	Japan		2016-04-01
LC520288	Escherichia coli	Human, NOS	Homo sapiens	Japan		2016-04-01
CP060963	Escherichia coli	urine	Homo sapiens	China	Hangzhou	2016-04-26
CP163612	Escherichia coli			United Kingdom	Oxfordshire	2016-05-21
CP163623	Escherichia coli			United Kingdom	Oxfordshire	2016-05-28
CP093227	Escherichia coli	Abdominal fluid	Homo sapiens	China	Zhengzhou	2016-07-16
CP060955	Escherichia coli	Urine	Homo sapiens	China	Hangzhou	2016-07-18
CP040070	Escherichia coli	feces	Larus sp.	USA	Alaska, Anchorage mudflats	2016-08-09
CP115331	Escherichia coli	Urine, cat	cat	Thailand	Bangkok	2016-08-18
CP165458	Escherichia coli			United Kingdom	Oxfordshire	2016-11-23
CP165214	Escherichia coli			United Kingdom	Oxfordshire	2016-11-25
CP165454	Escherichia coli			United Kingdom	Oxfordshire	2016-11-28
CP165203	Escherichia coli			United Kingdom	Oxfordshire	2016-11-29
CP165361	Escherichia coli			United Kingdom	Oxfordshire	2017-01-04
CP074486	Escherichia coli	Abdominal fluid	Homo sapiens	USA	Durham, NC	2017-02-07
CP028484	Escherichia coli	Human, NOS	Homo sapiens	China	Shanghai	2017-02-07
CP164707	Escherichia coli			United Kingdom	Oxfordshire	2017-03-11
CP164691	Escherichia coli			United Kingdom	Oxfordshire	2017-04-15
CP134899	Escherichia coli	blood	Homo sapiens	USA	Houston	2017-04-18
CP139796	Escherichia coli	Human, NOS	Homo sapiens	Germany		2017-05-12
CP035124	Escherichia coli	urine	Homo sapiens	China	Hangzhou	2017-08-17
CP165430	Escherichia coli			United Kingdom	Oxfordshire	2017-09-02
CP164879	Escherichia coli			United Kingdom	Oxfordshire	2017-09-15
CP115327	Escherichia coli	urine, dog	dog	Thailand	Bangkok	2017-09-15
CP157673	Escherichia coli	urine	Homo sapiens	India	South India, Andhra Pradesh, Prasanthigram	2017-09-20
CP031233	Escherichia coli	feces	Homo sapiens	United Kingdom		2017-09-28
CP164808	Escherichia coli			United Kingdom	Oxfordshire	2017-10-29
CP164790	Escherichia coli			United Kingdom	Oxfordshire	2017-11-14
CP164764	Escherichia coli			United Kingdom	Oxfordshire	2017-12-06
CP164762	Escherichia coli			United Kingdom	Oxfordshire	2017-12-19
CP164738	Escherichia coli			United Kingdom	Oxfordshire	2018-01-28
AP021964	Escherichia coli	Wastewater effluent		Japan	Tokyo	2018-02-13
AP022065	Escherichia coli	Wastewater effluent		Japan	Tokyo	2018-02-13
AP040249	Escherichia coli	Freshwater		Japan	Shiga	2018-04-02
CP062928	Escherichia coli	blood	Homo sapiens	Turkey	Ankara	2018-05-12
CP103658	Escherichia coli	blood	Homo sapiens	USA	Houston	2018-05-21
AP022535	Escherichia coli	blood	Homo sapiens	Japan	Tokyo	2018-06-04
AP022208	Escherichia coli	Wastewater effluent		Japan	Tokyo	2018-08-06
AP022030	Escherichia coli	Wastewater effluent		Japan	Tokyo	2018-08-06
AP022162	Escherichia coli	Wastewater effluent		Japan	Tokyo	2018-08-06
AP022651	Escherichia coli	feces	Homo sapiens	Viet Nam	Thai Binh	2018-10-10
CP091428	Escherichia coli	hospital wastewater		USA		2018-10-10
CP098235	Escherichia coli	cow	bovine	China	loess plateau	2018-12-01
CP123237	Escherichia coli	blood	Homo sapiens	USA	Houston	2018-12-21
CP101734	Escherichia coli	fish		China		2019-01-19
CP123268', 'JAOBVR010000000', 'JAOBVR010000001-JAOBVR010000175	Escherichia coli	feces	chicken	China	Yangzhou	2019-04-01
CP123261', 'JAOBVY010000000', 'JAOBVY010000001-JAOBVY010000173	Escherichia coli	feces	chicken	China	Yangzhou	2019-04-01
CP196244	Escherichia coli	blood	Homo sapiens	Australia	Melbourne	2019-06-03
CP116111	Escherichia coli	feces		China	Guangzhou	2019-08-01
CP121674	Escherichia coli	urine, dog	dog	Thailand	Bangkok	2019-08-06
CP116160	Escherichia coli	feces		China	Guangzhou	2019-08-13
CP116182	Escherichia coli	Button		China	Guangzhou	2019-08-19
AP024688	Escherichia coli	Human, NOS	Homo sapiens	Japan	Aichi	2019-08-21
CP116146	Escherichia coli	feces		China	Guangzhou	2019-09-03
CP134910	Escherichia coli	blood	Homo sapiens	USA	Houston	2019-09-04
AP024696	Escherichia coli	Human, NOS	Homo sapiens	Japan	Aichi	2019-09-25
CP103480	Escherichia coli	blood	Homo sapiens	USA	Houston	2019-12-22
CP142844	Escherichia coli	Feces, sheep	Sheep	China	Shaanxi	2020-02-05
CP097361	Escherichia coli	water		New Zealand	Tapuata Stream	2020-03-02
CP196256	Escherichia coli	Human, NOS	Homo sapiens	Australia	Melbourne	2020-04-01
CP157958	Escherichia coli	feces	calf	China	TongLiao	2020-05-01
CP182183	Escherichia coli	feces	pig	China	Guangxi	2020-05-20
CP183156	Escherichia coli	urine	Homo sapiens	Taiwan		2020-06-04
CP115391	Escherichia coli	Dog	dog	Thailand	Bangkok	2020-06-11
AP027978', 'BSVU01000000', 'BSVU01000001-BSVU01000178	Escherichia coli			Viet Nam	Hanoi	2020-07-03
CP115387	Escherichia coli	Dog	dog	Thailand	Bangkok	2020-07-10
CP124509	Escherichia coli	Wastewater effluent		Switzerland	Kanton Zug	2020-08-05
CP124360	Escherichia coli	Wastewater, NOS		Switzerland	Kanton Zug	2020-08-10
CP115377	Escherichia coli	Dog	dog	Thailand	Bangkok	2020-08-13
CP097371	Escherichia coli	water		New Zealand	Tapuata Stream	2020-10-01
CP124421	Escherichia coli	Wastewater effluent		Switzerland	Kanton Zug	2020-11-05
CP196271	Escherichia coli	blood	Homo sapiens	Australia	Melbourne	2020-11-26
CP124456	Escherichia coli	Wastewater effluent		Switzerland	Kanton Zug	2020-11-26
CP104666	Escherichia coli	urine	Homo sapiens	USA		2021-01-11
CP124416	Escherichia coli	Wastewater effluent		Switzerland	Kanton Zug	2021-01-12
CP082832	Escherichia coli	Wound	Homo sapiens	Kazakhstan	Almaty	2021-02-16
CP097368	Escherichia coli	water		New Zealand	Tapuata Stream	2021-02-23
CP124348	Escherichia coli	wastewater		Switzerland	Kanton Zug	2021-03-10
CP124516	Escherichia coli	wastewater		Switzerland	Kanton Zug	2021-03-10
CP124327	Escherichia coli	Wastewater effluent		Switzerland	Kanton Zug	2021-03-10
CP196278	Escherichia coli	blood	Homo sapiens	Australia	Melbourne	2021-03-22
CP169209	Escherichia coli	Human, NOS	Homo sapiens	South Korea		2021-03-26
CP124518	Escherichia coli	Wastewater effluent		Switzerland	Kanton Zug	2021-03-31
CP124514	Escherichia coli	Wastewater effluent		Switzerland	Kanton Zug	2021-04-28
CP124491	Escherichia coli	Wastewater effluent		Switzerland	Kanton Zug	2021-05-20
CP124368	Escherichia coli	Wastewater effluent		Switzerland	Kanton Zug	2021-06-07
CP124358	Escherichia coli	Wastewater, NOS		Switzerland	Kanton Zug	2021-06-07
CP124344	Escherichia coli	wastewater		Switzerland	Kanton Zug	2021-06-17
CP124346	Escherichia coli	wastewater		Switzerland	Kanton Zug	2021-06-17
CP124325	Escherichia coli	Wastewater effluent		Switzerland	Kanton Zug	2021-06-17
CP124411	Escherichia coli	Wastewater effluent		Switzerland	Kanton Zug	2021-06-23
CP124375	Escherichia coli	Freshwater		Switzerland	Kanton Zug	2021-07-07
CP124484	Escherichia coli	Wastewater effluent		Switzerland	Kanton Zug	2021-07-07
CP124499	Escherichia coli	Freshwater		Switzerland	Kanton Zug	2021-08-02
CP109875	Escherichia coli	urine	Homo sapiens	China		2021-08-04
CP124340	Escherichia coli	wastewater		Switzerland	Kanton Zug	2021-08-12
CP124342	Escherichia coli	wastewater		Switzerland	Kanton Zug	2021-08-12
CP124323	Escherichia coli	Wastewater effluent		Switzerland	Kanton Zug	2021-08-12
CP123314	Escherichia coli	feces	Homo sapiens	USA	Georgia, Athens	2021-08-16
CP124507	Escherichia coli	wastewater		Switzerland	Kanton Zug	2021-08-16
CP146586	Escherichia coli	urine	Homo sapiens	Poland	Olsztyn	2021-10-13
CP123322	Escherichia coli	feces	Homo sapiens	USA	Georgia, Athens	2021-11-08
CP123312	Escherichia coli	feces	Homo sapiens	USA	Georgia, Athens	2021-12-06
CP109601	Escherichia coli	Feces, cow	Bovine	China	Tongliao	2021-12-28
CP124406	Escherichia coli	Wastewater effluent		Switzerland	Kanton Zug	2022-01-13
CP124363	Escherichia coli	Wastewater effluent		Switzerland	Kanton Zug	2022-01-13
CP146554	Escherichia coli	Hospital Wastewater		Poland	Olsztyn	2022-01-14
CP124476	Escherichia coli	wastewater		Switzerland	Kanton Zug	2022-01-23
CP124338	Escherichia coli	wastewater		Switzerland	Kanton Zug	2022-01-23
CP124393	Escherichia coli	wastewater		Switzerland	Kanton Zug	2022-01-23
CP124503	Escherichia coli	wastewater		Switzerland	Kanton Zug	2022-01-23
CP124399	Escherichia coli	Wastewater effluent		Switzerland	Kanton Zug	2022-01-23
CP123316	Escherichia coli	feces	Homo sapiens	USA	Georgia, Athens	2022-02-22
CP171238	Escherichia coli	feces	Homo sapiens	Uganda	Kampala	2022-03-02
CP148549	Escherichia coli	Dog	Dog	South Korea		2022-09-12
CP141088	Escherichia coli	Urine	Homo sapiens	USA	Dallas, Texas	2022-11-14
CP195934	Escherichia coli	Wastewater influent		Panama	Panama	2023-01-05
CP148305	Escherichia coli	Dog	Dog	South Korea		2023-03-08
CP159749	Escherichia coli	Clinical environment		China	Qingdao	2023-03-28
CP159729	Escherichia coli	Clinical environment		China	Qingdao	2023-03-28
CP159734	Escherichia coli	Clinical environment		China	Qingdao	2023-03-28
CP159119	Escherichia coli	Human, NOS	Homo sapiens	China	Qingdao	2023-06-05
CP181182', 'JAUMJC010000000', 'JAUMJC010000001-JAUMJC010000191	Escherichia coli	Respiratory	Homo sapiens	Russia	Moscow	2023-06-19
CP159657	Escherichia coli	Clinical environment		China	Qingdao	2023-07-17
CP159659	Escherichia coli	Clinical environment		China	Qingdao	2023-07-17
CP159151	Escherichia coli	Human, NOS	Homo sapiens	China	Qingdao	2023-08-31
CP159128	Escherichia coli	Human, NOS	Homo sapiens	China	Qingdao	2023-09-24
CP187523	Escherichia coli	Human, NOS	Homo sapiens	China		2023-11-11
CP027703	Escherichia coli	water		Switzerland	Basel	2025-01-16
CP021087	Escherichia coli	Feces, pig	pig	Hong Kong		2025-03-13
CP195777	Escherichia coli	Feces, cow	cattle	China	Wulagai area	2025-06-18
CP064848	Escherichia coli	wastewater		Hong Kong		2025-06-18
CP023871	Escherichia coli	feces	Homo sapiens	Canada	BC	2025-08-14
CP019076	Escherichia coli	feces	Homo sapiens	China	Shenzhen	2025-11-13
CP041032	Escherichia coli	feces	Canis lupus familiaris	Portugal	Lisbon	2025-11-18
CP097430	Escherichia coli	Human gut	Homo sapiens	Spain	Madrid	2014-03-04/2016-03-31
CP097426	Escherichia coli	Human gut	Homo sapiens	Spain	Madrid	2014-03-04/2016-03-31
CP028576	Escherichia coli	feces	Homo sapiens	China	Sichuan, Chengdu	2014-08
CP103756	Escherichia coli	blood	Homo sapiens	USA	Houston	2015-01/2016-07
CP163133	Escherichia coli	Human, NOS	Homo sapiens	China	Kunming	2015-09
CP163123	Escherichia coli	Human, NOS	Homo sapiens	China	Kunming	2015-11
CP034964', 'NGVD01000000', 'NGVD01000001-NGVD01000114	Escherichia coli	Human, NOS	Homo sapiens	China	Sichuan	2016-08
CP098215	Escherichia coli	dog	Canis lupus familiaris	South Korea		2017-07
CP033251	Escherichia coli	Feces, chicken	chicken	China	Zhejiang	2017-08
CP071440	Escherichia coli	urine	Homo sapiens	USA	Dallas, Texas	2017-08
CP074048	Escherichia coli	feces	Pig	Cuba	Calimete	2017-09
CP043282	Escherichia coli	Human, NOS	Homo sapiens	China	Chengdu, Sichuan	2017-12
CP073996	Escherichia coli	feces	Pig	Cuba	La Lisa	2018-05
CP074005	Escherichia coli	feces	Pig	Cuba	San Jose de Las Lajas	2018-05
CP038182	Escherichia coli	Human, NOS	Homo sapiens	Tanzania		2018-06
CP141582	Escherichia coli	Respiratory		China	Xuzhou	2018-07
CP083498	Escherichia coli	blood	Homo sapiens	Taiwan		2019-01
CP046718	Escherichia coli	dog	pet dog	China	Henan	2019-08
CP163051	Escherichia coli	feces	Homo sapiens	China	Kunming	2020-01
CP076345	Escherichia coli	Freshwater		Switzerland	Lorze	2020-08
CP173586	Escherichia coli	urine	Homo sapiens	Egypt	Alexandria	2020/2023
CP102699	Escherichia coli	urine	Homo sapiens	Jamaica		2021-06
CP095084	Escherichia coli	vaginal swab	Homo sapiens	China	Zhuhai	2021-12
CP196100	Escherichia coli	Human, NOS	Homo sapiens	Ireland		2022-11
CP196680	Escherichia coli	wild bird		Brazil		2023-10
CP049079	Escherichia coli	blood	Homo sapiens	USA	Houston	Jan-2015/Jul-2016
MF156714	Escherichia coli			China
MG764548	Escherichia coli			China
MF156713	Escherichia coli			China
MW633522	Escherichia coli			China
MH454107	Escherichia coli			China
LC056609	Escherichia coli			India
LC056635	Escherichia coli			India
LC056306	Escherichia coli			India
LC056531	Escherichia coli			India
LC056164	Escherichia coli			India
CP009231	Escherichia coli			USA
OZ039046	Escherichia coli			NS
OZ039298	Escherichia coli			NS
OZ040411	Escherichia coli			NS
CP032202	Escherichia coli			NS
OZ040717	Escherichia coli			NS
CP021690	Escherichia coli			NS
OZ039399	Escherichia coli			NS
OZ040495	Escherichia coli			NS
LR890467	Escherichia coli			NS
CP009233	Escherichia coli			NS
OZ039136	Escherichia coli			NS
LR890300	Escherichia coli			NS
OZ040367	Escherichia coli			NS
OZ039889	Escherichia coli			NS
OZ039602	Escherichia coli			NS
OZ040752	Escherichia coli			NS
OZ038885	Escherichia coli			NS
OZ040008	Escherichia coli			NS
OZ038968	Escherichia coli			NS
OZ039844	Escherichia coli			NS
OZ038797	Escherichia coli			NS
LR890607	Escherichia coli			NS
OZ038558	Escherichia coli			NS
OZ043826	Escherichia coli			NS
OZ038788	Escherichia coli			NS
OZ038311	Escherichia coli			NS
CP020117	Escherichia coli			NS
OZ039114	Escherichia coli			NS
LS992169	Escherichia coli			NS
OZ039248	Escherichia coli			NS
OZ040433	Escherichia coli			NS
OZ040546	Escherichia coli			NS
LR890335	Escherichia coli			NS
OZ040019	Escherichia coli			NS
OZ039432	Escherichia coli			NS
OZ040670	Escherichia coli			NS
OZ040534	Escherichia coli			NS
OZ039078	Escherichia coli			NS
CP024852	Escherichia coli			NS
LS992191	Escherichia coli			NS
MG838205	Escherichia coli			NS
LC318094	Escherichia coli			NS
OZ043888	Escherichia coli			NS
KP056256	Escherichia coli			NS
OZ040563	Escherichia coli			NS
OZ040070	Escherichia coli			NS
CP021737	Escherichia coli			NS
OZ039837	Escherichia coli			NS
OZ039210	Escherichia coli			NS
OZ039350	Escherichia coli			NS
OZ040999	Escherichia coli			NS
CP021937	Escherichia coli			NS
LS992182	Escherichia coli			NS
LO017737	Escherichia coli			NS
LT632321	Escherichia coli			NS
OZ043857	Escherichia coli			NS
EU935739	Escherichia coli			NS
OZ039157	Escherichia coli			NS
OZ038807	Escherichia coli			NS
LN850163	Escherichia coli			NS
AB261016	Escherichia coli			NS
OZ038661	Escherichia coli			NS
LR890289	Escherichia coli			NS
OZ043905	Escherichia coli			NS
FQ482074	Escherichia coli			NS
AP024205	Escherichia coli			NS
OZ040562	Escherichia coli			NS
MN848327	Escherichia coli			NS
OZ038651	Escherichia coli			NS
LR025102	Escherichia coli			NS
AP023228	Escherichia coli			NS
OZ038564	Escherichia coli			NS
OZ039538	Escherichia coli			NS
OZ038872	Escherichia coli			NS
OZ043774	Escherichia coli			NS
OZ039011	Escherichia coli			NS
ON556675	Escherichia coli			NS
OZ043835	Escherichia coli			NS
OZ039090	Escherichia coli			NS
LR890406	Escherichia coli			NS
OZ040319	Escherichia coli			NS
MF156697	Escherichia coli			NS
CP008715	Escherichia coli			NS
LR890327	Escherichia coli			NS
OZ039446	Escherichia coli			NS
CP147560	Escherichia coli	blood	Homo sapiens	USA	Durham
CP147566	Escherichia coli	blood	Homo sapiens	USA	Durham
CP147564	Escherichia coli	blood	Homo sapiens	USA	Durham
CP147562	Escherichia coli	blood	Homo sapiens	USA	Durham
CP147617	Escherichia coli	blood	Homo sapiens	USA	Durham
OZ121082	Escherichia coli	Blood		NS
LR130556	Escherichia coli	blood		NS
LR595882	Escherichia coli	blood		NS
LR130546	Escherichia coli	blood		NS
LR595874	Escherichia coli	blood		NS
MG545909	Escherichia coli	chicken	chicken	NS
OQ423478	Escherichia coli	Clinical environment		NS
OX030729	Escherichia coli	Clinical environment		NS
OX030703	Escherichia coli	Clinical environment		NS
OW968278	Escherichia coli	Clinical environment		NS
KT988019	Escherichia coli	dog	dog	NS
KT988018	Escherichia coli	dog	dog	NS
PQ066880	Escherichia coli	Environment, NOS		NS
PQ066909	Escherichia coli	Environment, NOS		NS
CP029575	Escherichia coli	feces	Homo sapiens	Sweden
LR595886	Escherichia coli	feces		NS
OX359164	Escherichia coli	feces		NS
OX359181	Escherichia coli	feces		NS
OP242283	Escherichia coli	feces	Homo sapiens	NS
OP242215	Escherichia coli	feces	Homo sapiens	NS
OP242243	Escherichia coli	feces	Homo sapiens	NS
OP242282	Escherichia coli	feces	Homo sapiens	NS
MZ634324	Escherichia coli	feces, dog		NS
CP029580	Escherichia coli	Human, NOS	Homo sapiens	Sweden
CP029577	Escherichia coli	Human, NOS	Homo sapiens	Sweden
CP069864	Escherichia coli	Human, NOS	Homo sapiens	USA	WA
CP041573	Escherichia coli	Human, NOS	Homo sapiens	USA
CP069561	Escherichia coli	Human, NOS	Homo sapiens	USA	WA
CP069439	Escherichia coli	Human, NOS	Homo sapiens	USA	WA
CP025708	Escherichia coli	Human, NOS	Homo sapiens	USA	Pennsylvania
PQ066882	Escherichia coli	Human, NOS	Homo sapiens	NS
PQ066905	Escherichia coli	Human, NOS	Homo sapiens	NS
PQ066884	Escherichia coli	Human, NOS	Homo sapiens	NS
PQ066881	Escherichia coli	Human, NOS	Homo sapiens	NS
CP066366	Escherichia coli	Human, NOS	Homo sapiens	NS
MZ634326	Escherichia coli	Human, NOS		NS
MZ634323	Escherichia coli	Human, NOS		NS
MZ634322	Escherichia coli	Human, NOS		NS
LR882943	Escherichia coli	Human, NOS		NS
OX352318	Escherichia coli	not_specified		NS
PQ374231	Escherichia coli	Pig farm		Spain
OZ121073	Escherichia coli	Pus		NS
OX359162	Escherichia coli	Urine		NS
OX359168	Escherichia coli	Urine		NS
OX359170	Escherichia coli	Urine		NS
CP158434	Escherichia coli	urine	Homo sapiens	NS
CP021871	Escherichia coli	vaginal swab	Homo sapiens; 55 year old	Germany
OR287786	Escherichia coli	Wastewater		China
MZ634325	Escherichia coli	Wastewater		NS
MG886288	Escherichia coli	water		NS
AP041807	Escherichia coli	Human, NOS	Homo sapiens	Japan		2006
AP022327	Escherichia coli	feces	Homo sapiens	Japan		2018
MK295830	Escherichia coli	blood	Homo sapiens	Israel		2007
MK295823	Escherichia coli	blood	Homo sapiens	Israel		2007
MK295831	Escherichia coli	blood	Homo sapiens	Israel		2007
MK295833	Escherichia coli	blood	Homo sapiens	Israel		2007
MK295824	Escherichia coli	blood	Homo sapiens	Israel		2009
MK295822	Escherichia coli	blood	Homo sapiens	Israel		2009
MK295826	Escherichia coli	blood	Homo sapiens	Israel		2009
MK295829	Escherichia coli	feces	Dog	Israel		2015
MK295819	Escherichia coli	urine	Homo sapiens	Israel		2015
MK295827	Escherichia coli	urine	Homo sapiens	Israel		2015
MK295817	Escherichia coli	blood	Homo sapiens	Israel		2016
MW646300	Escherichia coli	feces		United Kingdom		2016
CP051616	Escherichia coli	Abdominal	Pig	United Kingdom		2017
CP051610	Escherichia coli	Abdominal	Pig	United Kingdom		2019
AP018456	Escherichia coli	feces	Homo sapiens 8-month-old girl	Japan		2008-10-31
CP103743	Escherichia coli	blood	Homo sapiens	USA	Houston	2016-11-06
CP174354', 'JAWRLX010000000', 'JAWRLX010000001-JAWRLX010000101	Escherichia coli	blood	Homo sapiens	USA	Houston	2018-10-19
CP103593	Escherichia coli	blood	Homo sapiens	USA	Houston	2019-01-10
CP103466	Escherichia coli	blood	Homo sapiens	USA	Houston	2020-02-13
HG941719	Escherichia coli			NS
OX637962	Escherichia coli	Urine		NS
OX637960	Escherichia coli	Urine		NS
OY019089	Escherichia coli	Urine		NS
AP028855	Escherichia fergusonii	poultry		Japan	Okinawa	2023-01
CP089315	Klebsiella michiganensis	Respiratory	Homo sapiens	China	Zhejiang	2017
CP022348	Klebsiella michiganensis	feces	Homo sapiens	China	The First Affiliated Hospital of Zhejiang University	2017-01-09
CP023185	Klebsiella michiganensis	Clinical sample	patient	China	Zhejiang	2017-01-13
CP003683	Klebsiella michiganensis	Human, NOS	Homo sapiens	Taiwan		2010
LC846578	Klebsiella pneumoniae	urine	Homo sapiens	Japan	Hiroshima	2010
CP153856	Klebsiella pneumoniae	Urine	Homo sapiens	Norway		2014
CP097477', 'RYQS01000000', 'RYQS01000001-RYQS01000372	Klebsiella pneumoniae	pus	Homo sapiens	China		2016
CP142967	Klebsiella pneumoniae	feces		Ireland		2019
OR666718	Klebsiella pneumoniae	clinical sample		China		2021
OR666727	Klebsiella pneumoniae	clinical sample		China		2021
OR666711	Klebsiella pneumoniae	clinical sample		China		2021
OR666712	Klebsiella pneumoniae	clinical sample		China		2021
OR666721	Klebsiella pneumoniae	clinical sample		China		2021
OR666724	Klebsiella pneumoniae	clinical sample		China		2021
CP110194	Klebsiella pneumoniae	blood	omo sapiens	China		2014-06-27
CP090130	Klebsiella pneumoniae	Cerebral spinal fluid	Homo sapiens	China	Hangzhou	2017-12-14
CP093477	Klebsiella pneumoniae	Abdominal fluid	Homo sapiens	Chile	Metropolitan Region	2019-04-06
CP119042	Klebsiella pneumoniae	Human, NOS	Homo sapiens	China	Hohhot	2020-07-13
CP146576	Klebsiella pneumoniae	urine	Homo sapiens	Poland	Olsztyn	2021-04-12
CP147175	Klebsiella pneumoniae	Respiratory	Homo sapiens	China	Taizhou	2021-04-19
CP146089	Klebsiella pneumoniae	Respiratory	Homo sapiens	China	Shandong	2021-09-06
CP144508	Klebsiella pneumoniae	Respiratory	Homo sapiens	China	Shandong	2021-09-06
CP144512	Klebsiella pneumoniae	Respiratory	Homo sapiens	China	Shandong	2021-10-24
CP141218	Klebsiella pneumoniae	Human, NOS	Homo sapiens	China	sichuan	2022-11-01
CP128774	Klebsiella pneumoniae	lung	Homo sapiens	USA	Chicago	2011-08
CP138713	Klebsiella pneumoniae	Human, NOS	Homo sapiens	China	Zhejiang	2021-06
CP160056	Klebsiella pneumoniae	Human, NOS	Homo sapiens	China		2022-06
MN823989	Klebsiella pneumoniae			China
FJ876827	Klebsiella pneumoniae			NS
CP110731', 'LR890563	Klebsiella pneumoniae			NS
LR890753	Klebsiella pneumoniae			NS
KX839210	Klebsiella pneumoniae			NS
KF181262	Klebsiella pneumoniae			NS
KX839209	Klebsiella pneumoniae			NS
MN268581	Klebsiella pneumoniae	Blood	Homo sapiens male	China
PQ126489	Klebsiella pneumoniae	blood	Homo sapiens	Russia	Saint Petersburg
CP128670	Klebsiella pneumoniae	blood	Homo sapiens	USA	Chicago
OW849003	Klebsiella pneumoniae	Clinical environment		NS
OW849147	Klebsiella pneumoniae	Clinical environment		NS
CP088986	Klebsiella pneumoniae	Human, NOS	Homo sapiens	Taiwan
CP059986	Morganella morganii	urine	Homo sapiens	China	Beijing	2015
CP139441	Morganella morganii	blood	Homo sapiens	China		2020
CP166048	Morganella morganii	Human, NOS	Homo sapiens	Germany		2022
CP166035	Morganella morganii	Human, NOS	Homo sapiens	Germany		2023
CP149985	Morganella morganii	Respiratory	Homo sapiens	China	Hangzhou	2019-10-27
CP159742	Morganella morganii	Clinical environment		China	Qingdao	2023-03-28
CP168464', 'ABTRRF010000000', 'ABTRRF010000001-ABTRRF010000056	Morganella morganii	urine	Homo sapiens	USA		2024-06-13
CP118227	Proteus mirabilis	Chicken	chicken	China	changchun	2009-10-30
MF576130	Proteus mirabilis	Chicken		China
KP116299	Proteus mirabilis	pig farm		China
CP136142	Salmonella enterica	feces	Homo sapiens	China	Shandong	2022-10-19
CP119136	Salmonella enterica	Pork		China		2019
OM048935	Salmonella enterica	pork		China	Shenzhen
CP051332	Salmonella enterica	Cow		USA	AZ	2004
CP034832	Salmonella sp. SSDFZ69	feces		China	Zhejiang	2018-04
CP058886	Shigella flexneri	Wastewater effluent		Hong Kong		2018-12
CP058849	Shigella flexneri	Wastewater effluent		Hong Kong		2018-12
CP055076	Shigella flexneri	Wastewater influent		Hong Kong		2018-12
CP058776	Shigella flexneri	Wastewater influent		Hong Kong		2018-12
CP058786	Shigella flexneri	Wastewater influent		Hong Kong		2018-12
CP102225', 'AAUREH010000000', 'AAUREH010000001-AAUREH010000348	Shigella flexneri	Human, NOS	Homo sapiens	United Kingdom	United Kingdom	2019-10
CP102222', 'ABCWIV010000000', 'ABCWIV010000001-ABCWIV010000349	Shigella flexneri	Human, NOS	Homo sapiens	United Kingdom	United Kingdom	2020-07
CP044156	Shigella flexneri			NS
MG767300	Shigella flexneri	feces	Homo sapiens	Canada
MG767299	Shigella flexneri	feces	Homo sapiens	Canada
LR861790	Shigella flexneri	feces		NS
LR213453	Shigella flexneri	feces		NS
CP127083	Shigella flexneri	Human, NOS	Homo sapiens	NS
CP090162	Shigella flexneri	feces	Homo sapiens	United Kingdom		2014
CP045943	Shigella flexneri	Human, NOS	Homo sapiens	Australia		2017
CP024475	Shigella flexneri			NS
CP053755	Shigella sonnei	feces	Homo sapiens	USA	Boston	2017
CP045934	Shigella sonnei	Human, NOS	Homo sapiens	Australia		2017
CP115395	Shigella sonnei	feces	Homo sapiens	Australia		2020
OQ291176	Shigella sonnei	feces	Homo sapiens	Spain	Barcelona	2020-12-17
OQ291178	Shigella sonnei	feces	Homo sapiens	Spain	Barcelona	2021-11-06
CP140622	Shigella sonnei	feces	Homo sapiens	Italy	Bologna	2021-11-30
CP104437	Shigella sonnei	Human, NOS	Homo sapiens	United Kingdom	United Kingdom	2021-10
CP104426', 'ABDSUY010000000', 'ABDSUY010000001-ABDSUY010000456	Shigella sonnei	Human, NOS	Homo sapiens	United Kingdom	United Kingdom	2021-10
CP104422', 'ABDVNH010000000', 'ABDVNH010000001-ABDVNH010000476	Shigella sonnei	Human, NOS	Homo sapiens	United Kingdom	United Kingdom	2021-11
CP104420', 'ABEAMH010000000', 'ABEAMH010000001-ABEAMH010000479	Shigella sonnei	Human, NOS	Homo sapiens	United Kingdom	United Kingdom	2021-11
CP104416', 'ABEDGY010000000', 'ABEDGY010000001-ABEDGY010000442	Shigella sonnei	Human, NOS	Homo sapiens	United Kingdom	United Kingdom	2021-11
CP104412', 'ABECNP010000000', 'ABECNP010000001-ABECNP010000430	Shigella sonnei	Human, NOS	Homo sapiens	United Kingdom	United Kingdom	2021-11
CP102116	Shigella sonnei	Human, NOS	Homo sapiens	United Kingdom	United Kingdom	2021-11
KX008967	Shigella sonnei			United Kingdom	London
CP101110	Shigella sonnei	feces	Homo sapiens	Spain	Sevilla
MW396858	Shigella sonnei	feces		United Kingdom
LR213461	Shigella sonnei	feces		NS
LR213451	Shigella sonnei	feces		NS
ON461901	Shigella sonnei	Human, NOS	Homo sapiens	China
ON461900	Shigella sonnei	Human, NOS	Homo sapiens	China
OP038293	Shigella sonnei	Human, NOS		NS
OP038277	Shigella sonnei	Human, NOS		NS
OP038301	Shigella sonnei	Human, NOS		NS
OP038282	Shigella sonnei	Human, NOS		NS
OP038267	Shigella sonnei	Human, NOS		NS
OP038278	Shigella sonnei	Human, NOS		NS
OP038290	Shigella sonnei	Human, NOS		NS
OP038287	Shigella sonnei	Human, NOS		NS
CP075625	uncultured bacterium	Marine water		Norway	Bergen	2019-04-03
CP075626	uncultured bacterium	Marine water		Norway	Bergen	2019-04-03
OL332706	uncultured bacterium	Feces, pig		Canada
OL332707	uncultured bacterium	Feces, pig		Canada
