## Supplementary material for "Global Footprint of the Multidrug Resistance Island Ec17R and Resistance Gene Co-Occurrence in Pathogenic *Escherichia coli* Isolates": Table S4: Multi-locus sequence type, phylogroup, H-type, and O-type of pediatric patient E. coli isolates

### Sheet: Table_S4
Table S4: Multi-locus sequence type, phylogroup, H-type, and O-type of pediatric patient E. coli isolates
Strain	MLST	O-type	H-type	Serotype
ECOLI_13_101_S1	73	O18	H1	O18:H1
ECOLI_13_102_S2	73	O18	H1	O18:H1
ECOLI_13_104_S4	2617	O1	H7	O1:H7
ECOLI_13_105_S5	95	O1	H7	O1:H7
ECOLI_13_106_S6	69	O15	H18	O15:H18
ECOLI_13_107_S7	127	O6	H31	O6:H31
ECOLI_13_108_S8	73	O2/O50	H1	O2/O50:H1
ECOLI_13_109_S9	69	O153	H2	O153:H2
ECOLI_13_110_S10	95	O2/O50	H4	O2/O50:H4
ECOLI_13_112_S11	95	O1	H7	O1:H7
ECOLI_13_113_S12	635	O10	H25	O10:H25
ECOLI_13_114_S13	69	O77/O17/O44/O106	H18	O77/O17/O44/O106:H18
ECOLI_13_116_S14	404	O75	H5	O75:H5
ECOLI_13_117_S15	95	O1	H7	O1:H7
ECOLI_13_118_S16	95	O2/O50	H7	O2/O50:H7
ECOLI_13_119_S17	73	O6	H1	O6:H1
ECOLI_13_120_S18	1463	O18	H7	O18:H7
ECOLI_13_122_S20	73	O18	H1	O18:H1
ECOLI_13_123_S21	69	O153	H2	O153:H2
ECOLI_13_124_S22	404	O75	H5	O75:H5
ECOLI_13_125_S23	95	O1	H7	O1:H7
ECOLI_13_126_S24	131	O16	H5	O16:H5
ECOLI_13_128_S26	349	O166	H15	O166:H15
ECOLI_13_129_S27	95	O2/O50	H7	O2/O50:H7
ECOLI_13_130_S28	69	O77/O17/O44/O106	H18	O77/O17/O44/O106:H18
ECOLI_13_132_S30	131	O25	H4	O25:H4
ECOLI_13_133_S31	1193	O75	H5	O75:H5
ECOLI_13_134_S32	131	O2/O50	H4	O2/O50:H4
ECOLI_13_135_S33	131	O16	H5	O16:H5
ECOLI_14_101_S34	131	O25	H4	O25:H4
ECOLI_14_102_S35	69	O15	H6	O15:H6
ECOLI_14_103_S36	95	O2/O50	H4	O2/O50:H4
ECOLI_14_104_S37	453	O23	H16	O23:H16
ECOLI_14_105_S38	410	-	H9	-:H9
ECOLI_14_106_S39	131	O25	H4	O25:H4
ECOLI_14_107_S40	550	O75	H5	O75:H5
ECOLI_14_108_S41	95	O1	H7	O1:H7
ECOLI_14_109_S42	69	O153	H2	O153:H2
ECOLI_14_110_S43	62	O7	H45	O7:H45
ECOLI_14_111_S44	1278	O6	H1	O6:H1
ECOLI_14_114_S45	131	O25	H4	O25:H4
ECOLI_14_115_S46	2626	O16	H6	O16:H6
ECOLI_14_116_S47	69	O11	H4	O11:H4
ECOLI_14_117_S48	10	O89	H9	O89:H9
ECOLI_14_120a_S50	95	O1	H7	O1:H7
ECOLI_14_121_S52	11	O157	H7	O157:H7
ECOLI_14_122a_S53	127	O6	H31	O6:H31
ECOLI_14_124_S56	10	-	H9	-:H9
ECOLI_14_125_S57	131	O16	H5	O16:H5
ECOLI_14_126_S58	131	O25	H4	O25:H4
ECOLI_14_127_S59	11	O157	H7	O157:H7
ECOLI_14_128_S60	517	O88	H25	O88:H25
ECOLI_14_129_S61	95	O2/O50	H7	O2/O50:H7
ECOLI_14_130_S62	95	O2/O50	H4	O2/O50:H4
ECOLI_14_133_S63	906	O8	H8	O8:H8
ECOLI_14_134_S64	11	O157	H7	O157:H7
ECOLI_14_135_S65	-	O8	H19	O8:H19
ECOLI_14_136_S66	69	O153	H2	O153:H2
ECOLI_14_137_S67	2626	O16	H6	O16:H6
ECOLI_14_138_S68	69	O15	H6	O15:H6
ECOLI_14_139_S69	59	O1	H7	O1:H7
ECOLI_14_140_S70	1652	O1	H1	O1:H1
ECOLI_14_141_S71	2619	O1	H7	O1:H7
ECOLI_14_142_S72	95	O2/O50	H4	O2/O50:H4
ECOLI_14_144_S74	4060	O157	H39	O157:H39
ECOLI_14_146_S76	1193	O75	H5	O75:H5
ECOLI_14_147_S77	1193	O75	H5	O75:H5
ECOLI_14_148_S78	1193	O75	H5	O75:H5
ECOLI_14_150a_S80	1193	O75	H5	O75:H5
ECOLI_15_101_S82	144	O16	H6	O16:H6
ECOLI_15_102_S83	349	O86	H2	O86:H2
ECOLI_15_103_S84	-	O11	H9	O11:H9
ECOLI_15_106_S87	69	O25	H18	O25:H18
ECOLI_15_107_S88	2626	O16	H6	O16:H6
ECOLI_15_108_S89	131	O25	H4	O25:H4
ECOLI_15_109_S90	69	O77/O17/O44/O106/O73	H18	O77/O17/O44/O106/O73:H18
ECOLI_15_110_S91	69	O15	H6	O15:H6
ECOLI_15_111_S92	69	O77/O17/O44/O106/O73	H18	O77/O17/O44/O106/O73:H18
ECOLI_15_112_S93	95	O18	H7	O18:H7
ECOLI_15_113_S94	95	O18	H7	O18:H7
ECOLI_15_114_S95	-	O6/O18	H7	O6/O18:H7
ECOLI_15_116_S97	131	O16	H5	O16:H5
ECOLI_15_117_S98	1193	O75	H5	O75:H5
ECOLI_15_118_S99	1193	O75	H5	O75:H5
ECOLI_15_119_S100	1193	O75	H5	O75:H5
ECOLI_15_120_S101	11	O157	H7	O157:H7
ECOLI_15_121_S102	95	O1	H7	O1:H7
ECOLI_15_122_S103	73	O6	H1	O6:H1
ECOLI_15_123_S104	95	O1	H7	O1:H7
ECOLI_15_124_S105	73	O25	H1	O25:H1
ECOLI_15_125_S106	929	O21	H14	O21:H14
ECOLI_15_126_S107	69	O25	H18	O25:H18
ECOLI_15_127_S108	11	O157	H7	O157:H7
ECOLI_15_128_S109	11	O157	H7	O157:H7
ECOLI_15_129_S110	73	O6	H1	O6:H1
ECOLI_15_130_S111	453	O23	H16	O23:H16
ECOLI_15_131_S112	-	O174/O104	H40	O174/O104:H40
ECOLI_15_132_S113	12	O4	H1	O4:H1
ECOLI_15_133_S114	421	O1	H7	O1:H7
ECOLI_15_135_S116	457	O11	H25	O11:H25
ECOLI_15_136_S117	69	O77/O17/O44/O106/O73	H18	O77/O17/O44/O106/O73:H18
ECOLI_15_137_S118	95	O18	H7	O18:H7
ECOLI_15_138_S119	11	O157	H7	O157:H7
ECOLI_15_139_S120	69	O25	H18	O25:H18
ECOLI_15_140_S121	144	O16	H6	O16:H6
ECOLI_15_141_S122	404	O75	H5	O75:H5
ECOLI_15_142_S123	95	O1	H7	O1:H7
ECOLI_16_101_S124	95	O1	H7	O1:H7
ECOLI_16_102_S125	80	O7	H7	O7:H7
ECOLI_16_103_S126	69	O77/O17/O44/O106/O73	H18	O77/O17/O44/O106/O73:H18
ECOLI_16_104_S127	10	O89	H10	O89:H10
ECOLI_16_105_S128	38	O86	H18	O86:H18
ECOLI_16_106_S129	1402	O90	H21	O90:H21
ECOLI_16_107_S130	648	O45	H42	O45:H42
ECOLI_16_108_S131	131	O25	H4	O25:H4
ECOLI_16_110_S133	95	O2/O50	H4	O2/O50:H4
ECOLI_16_112_S135	1859	O99	H6	O99:H6
ECOLI_16_114_S137	14	O18	H5	O18:H5
ECOLI_16_115_S138	131	O25	H4	O25:H4
ECOLI_16_117_S140	131	O25	H4	O25:H4
ECOLI_16_118_S141	1421	O9	H4	O9:H4
ECOLI_16_119_S142	131	O25	H4	O25:H4
ECOLI_16_120_S143	95	O1	H7	O1:H7
ECOLI_16_121_S144	73	O6	H1	O6:H1
ECOLI_16_122_S145	127	O6	H31	O6:H31
ECOLI_16_123_S146	131	O25	H4	O25:H4
ECOLI_16_124_S147	144	O16	H6	O16:H6
ECOLI_16_125_S148	73	O2/O50	H1	O2/O50:H1
ECOLI_16_126_S149	73	O6	H1	O6:H1
ECOLI_16_127_S150	5308	O21	H27	O21:H27
ECOLI_16_128_S151	-	O8	H21	O8:H21
ECOLI_16_129_S152	131	O25	H4	O25:H4
ECOLI_16_130_S153	648	O1	H6	O1:H6
ECOLI_16_131_S154	69	O15	H18	O15:H18
ECOLI_16_132_S155	348	O110	H28	O110:H28
ECOLI_16_133_S156	7706	O77/O17/O44/O106	H5	O77/O17/O44/O106:H5
ECOLI_16_135_S158	95	O1	H7	O1:H7
ECOLI_16_136_S159	131	O25	H4	O25:H4
ECOLI_16_137_S160	131	O25	H4	O25:H4
ECOLI_16_138_S161	131	O25	H4	O25:H4
ECOLI_16_139_S162	58	O8	H25	O8:H25
ECOLI_16_140_S163	131	O25	H4	O25:H4
ECOLI_17_101_S164	95	O18	H7	O18:H7
ECOLI_17_102_S165	10	O12	H4	O12:H4
ECOLI_17_103_S166	409	O36	H38	O36:H38
ECOLI_17_104_S167	393	O15	H1	O15:H1
ECOLI_17_105_S168	131	O16	H5	O16:H5
ECOLI_17_106_S169	58	O9	H17	O9:H17
ECOLI_17_107_S170	131	O25	H4	O25:H4
ECOLI_17_108_S171	405	O2/O50	H4	O2/O50:H4
ECOLI_17_109_S172	131	O25	H4	O25:H4
ECOLI_17_110_S173	978	O4	H27	O4:H27
ECOLI_17_111_S174	399	O15	H12	O15:H12
ECOLI_17_112_S175	95	O2/O50	H4	O2/O50:H4
ECOLI_17_113_S176	1155	O39	H4	O39:H4
ECOLI_17_114_S177	73	O6	H1	O6:H1
ECOLI_17_115_S178	38	O86	H18	O86:H18
ECOLI_17_117_S180	95	O25	H4	O25:H4
ECOLI_17_118_S181	2626	O16	H6	O16:H6
ECOLI_17_120_S183	73	O25	H1	O25:H1
ECOLI_17_121_S184	394	O17/O77/O44/O106/O73	H18	O17/O77/O44/O106/O73:H18
ECOLI_17_122_S185	95	O2/O50	H4	O2/O50:H4
ECOLI_17_123_S186	127	O6	H31	O6:H31
ECOLI_17_124_S187	131	O16	H5	O16:H5
ECOLI_17_125_S188	131	O25	H4	O25:H4
ECOLI_17_126_S189	349	O166	H15	O166:H15
ECOLI_17_127_S190	73	O6	H1	O6:H1
ECOLI_17_129_S192	1193	O75	H5	O75:H5
ECOLI_17_130_S193	1706	O163	H8	O163:H8
ECOLI_17_131_S194	69	O153	H2	O153:H2
ECOLI_17_132_S195	357	O13/O135	H4	O13/O135:H4
ECOLI_17_133_S196	95	O2/O50	H7	O2/O50:H7
ECOLI_17_134_S197	607	O32	H12	O32:H12
ECOLI_17_135_S198	95	O2/O50	H7	O2/O50:H7
ECOLI_17_136_S199	95	O2/O50	H7	O2/O50:H7
ECOLI_17_137_S200	131	O25	H4	O25:H4
ECOLI_17_138_S201	131	O25	H4	O25:H4
ECOLI_17_139_S202	83	O6	H5	O6:H5
ECOLI_17_140_S203	131	O16	H5	O16:H5
ECOLI_17_141_S204	-	O6	H1	O6:H1
ECOLI_18_101_S205	394	O17/O77/O44/O106	H18	O17/O77/O44/O106:H18
ECOLI_18_102_S206	131	O16	H5	O16:H5
ECOLI_18_103_S207	69	O153	H2	O153:H2
ECOLI_18_104_S208	73	O6	H1	O6:H1
ECOLI_18_105_S209	69	O117/O107	H4	O117/O107:H4
ECOLI_18_106_S210	131	O25	H4	O25:H4
ECOLI_18_107_S211	58	O8	H10	O8:H10
ECOLI_18_108_S212	69	O15	H6	O15:H6
ECOLI_18_109_S213	372	O18	H31	O18:H31
ECOLI_18_110_S214	80	O2/O50	H7	O2/O50:H7
ECOLI_18_111_S215	83	O6	H5	O6:H5
ECOLI_18_112_S216	95	O1	H7	O1:H7
ECOLI_18_113_S217	131	O153	H4	O153:H4
ECOLI_18_114_S218	131	O25	H4	O25:H4
ECOLI_18_115_S219	80	O2/O50	H7	O2/O50:H7
ECOLI_18_116_S220	73	O18	H1	O18:H1
ECOLI_18_117_S221	8125	O48	H32	O48:H32
ECOLI_18_118_S222	95	O1	H7	O1:H7
ECOLI_18_119_S223	131	O16	H5	O16:H5
ECOLI_18_120_S224	95	O2/O50	H7	O2/O50:H7
ECOLI_18_123_S227	4088	-	H7	-:H7
ECOLI_18_124_S228	58	O8	H25	O8:H25
ECOLI_18_125_S229	69	O77/O17/O44/O106	H45	O77/O17/O44/O106:H45
ECOLI_18_127_S231	5357	O2/O50	H4	O2/O50:H4
ECOLI_18_128_S232	23	O8	H9	O8:H9
ECOLI_18_129_S233	95	O2/O50	H4	O2/O50:H4
ECOLI_18_131_S235	95	O2/O50	H7	O2/O50:H7
ECOLI_18_132_S236	83	O6	H5	O6:H5
ECOLI_19_101_S237	131	O25	H4	O25:H4
ECOLI_19_102_S238	69	O77/O17/O44/O106	H18	O77/O17/O44/O106:H18
ECOLI_19_103_S239	-	O16	H6	O16:H6
ECOLI_19_105_S241	95	O2/O50	H7	O2/O50:H7
ECOLI_19_106_S242	73	O6	H1	O6:H1
ECOLI_19_108_S244	38	O86	H18	O86:H18
ECOLI_19_109_S245	648	O153	H6	O153:H6
ECOLI_19_110_S246	1193	O75	H5	O75:H5
ECOLI_19_111_S247	69	O153	H2	O153:H2
ECOLI_19_112_S248	-	O75/O15/O17/O77/O37/O44/O106/O73	H9	O75/O15/O17/O77/O37/O44/O106/O73:H9
ECOLI_19_113_S249	95	O1	H7	O1:H7
ECOLI_19_114_S250	2619	O1	H7	O1:H7
ECOLI_19_115_S251	131	O25	H4	O25:H4
ECOLI_19_116_S252	95	O2/O50	H7	O2/O50:H7
ECOLI_19_117_S253	73	O6	H1	O6:H1
ECOLI_19_118_S254	73	O6	H1	O6:H1
ECOLI_19_119_S255	69	O117/O107	H4	O117/O107:H4
ECOLI_19_120_S256	744	O89	H9	O89:H9
ECOLI_19_121_S257	1193	O75	H5	O75:H5
ECOLI_19_122_S258	95	O2/O50	H4	O2/O50:H4
ECOLI_19_123_S259	131	O25	H4	O25:H4
ECOLI_19_124_S260	95	O1	H7	O1:H7
ECOLI_19_125_S261	95	O1	H7	O1:H7
ECOLI_19_126_S262	127	O6	H31	O6:H31
ECOLI_19_127_S263	1079	O6	H49	O6:H49
ECOLI_19_128_S264	1278	O6	H1	O6:H1
ECOLI_19_129_S265	69	O15	H18	O15:H18
ECOLI_19_130_S266	69	O77/O17/O44/O106	H18	O77/O17/O44/O106:H18
ECOLI_19_131_S267	95	O2/O50	H7	O2/O50:H7
ECOLI_19_132_S268	131	O16	H5	O16:H5
ECOLI_19_133_S269	1193	O75	H5	O75:H5
ECOLI_19_134_S270	73	O6	H1	O6:H1
ECOLI_19_135_S271	95	O1	H7	O1:H7
ECOLI_19_137_S273	636	O21	H7	O21:H7
ECOLI_19_139_S275	95	O2/O50	H7	O2/O50:H7
ECOLI_19_141_S277	73	O6	H1	O6:H1
ECOLI_19_142_S278	12	O4	H5	O4:H5
ECOLI_19_143_S279	38	O153	H30	O153:H30
ECOLI_19_144_S280	1859	O99	H6	O99:H6
ECOLI_19_145_S281	141	O2	H6	O2:H6
ECOLI_19_146_S282	1485	O83	H42	O83:H42
ECOLI_19_147_S283	95	O1	H7	O1:H7
ECOLI_19_148_S284	95	O2/O50	H4	O2/O50:H4
ECOLI_19_150_S286	95	O1	H7	O1:H7
ECOLI_19_151_S287	10	O117/O107	H32	O117/O107:H32
ECOLI_20_101_S290	2604	O4	H5	O4:H5
ECOLI_20_102_S291	847	O108	H2	O108:H2
ECOLI_20_103_S292	131	O25	H4	O25:H4
ECOLI_20_105_S294	1193	O75	H5	O75:H5
ECOLI_20_107_S296	131	O25	H4	O25:H4
ECOLI_20_108_S297	961	O4	H5	O4:H5
ECOLI_20_109_S298	2279	O25	H4	O25:H4
ECOLI_20_110_S299	95	O18	H7	O18:H7
ECOLI_20_112_S301	2521	-	H7	-:H7
ECOLI_20_113_S302	62	O7	H45	O7:H45
ECOLI_20_114_S303	131	O16	H5	O16:H5
ECOLI_20_115_S304	131	O25	H4	O25:H4
ECOLI_20_116_S305	44	-	H4	-:H4
ECOLI_20_118_S307	69	O77/O17/O44/O106	H18	O77/O17/O44/O106:H18
